# Dual-Chassis Strategy for Bridging Adaptive Evolution and Rational Design for Synthetic Biology

**DOI:** 10.64898/2026.06.02.729570

**Authors:** Kesi Kurnia, Isaac Gifford, Ville Santala, Jeffrey E. Barrick, Suvi Santala

**Affiliations:** Faculty of Engineering and Natural Sciences, Tampere University, Tampere, 33720, Finland; Department of Molecular Biosciences, Center for Systems and Synthetic Biology, The University of Texas at Austin, Austin, TX 78712, United States; Department of Microbiology, Genetics, and Immunology, Michigan State University, MI 48824, United States

## Abstract

Genome streamlining and pathway refactoring are powerful strategies for constructing controllable microbial chassis for both fundamental studies and applications. While rational design benefits from reduced genetic complexity, adaptive laboratory evolution (ALE) thrives on metabolic redundancy, creating a mismatch between optimal hosts for design and evolution. Here, we introduce a dual chassis framework (DUET) in which rational pathway construction and adaptive evolution are first carried out in an evolution-competent host, and the resulting optimized designs are subsequently transferred into a genetically stable chassis for deployment. Using the naturally evolvable bacterium *Acinetobacter baylyi* ADP1 and its genome-stabilized derivative (ISx), we applied this framework to the β-ketoadipate pathway, a central hub for aromatic compound catabolism. We first streamlined the native network by deleting individual pathway branches and then engineered a minimal synthetic route that merges protocatechuate and catechol metabolism. Subsequent ALE enabled efficient growth through this synthetic pathway, and reverse-engineering identified key adaptive mutations underlying functional recovery. Both the synthetic pathway and the mutations were transferred unchanged into ISx, where robust growth was maintained without further adaptation. These results demonstrate that DUET enables portable, host-independent deployment of rational metabolic streamlining combined with evolution, providing a generalizable strategy for building reduced yet robust microbial platforms.

**GRAPHICAL ABSTRACT:** 
