## Supplementary Data 2 for "Dual-Chassis Strategy for Bridging Adaptive Evolution and Rational Design for Synthetic Biology"

### Sheet: Key
Supplementary Data 2: Raw OD600 values of evolved strains (E, M, and L) from two evolutionary lines grown on 25 mM PCA
Sheet 1: OD600 of E, M, and L strains from evolutionary line 1 (ADP1SYNPCA-1) grown on 25 mM PCA
Sheet 2: OD600 of E, M, and L strains from evolutionary line 1 (ADP1SYNPCA-1) grown on 25 mM PCA
Sheet 3: Growth parameters (µmax, µaverage, ODmax, and lag (h)) of evolved strains grown on 25 mM PCA

### Sheet: 1. SYNPCA-1
Sheet 1: OD600 of E, M, and L strains from evolutionary line 1 (ADP1SYNPCA-1) grown on 25 mM PCA
SYNPCA-1
Time (h)	E1-1			E2-1			E3-1			M1-1			M2-1			M3-1			L5-1			L6-1			L13-1			ADP1_SYNPCA			ADP1_WT
0	0.0152833	0.0147833	0.0133833	0.0299833	0.0262833	0.0192833	0.0383833	0.0409833	0.0157833	0.0478833	0.0362833	0.0181833	0.0294833	0.0496833	0.0465833	0.0288833	0.0418833	0.0482833	0.0269833	0.0418833	0.0397833	0.0225833	0.0406833	0.0548833	0.0242833	0.0453833	0.0446833	0.0145833	0.0131833	0.0137833	0.0432833	0.0368833	0.0281833
1	0.0183167	0.0171167	0.0155167	0.0210167	0.0174167	0.0185167	0.0183167	0.0232167	0.0161167	0.0260167	0.0280167	0.0206167	0.0266167	0.0283167	0.0338167	0.0269167	0.0300167	0.0354167	0.0254167	0.0264167	0.0266167	0.0216167	0.0315167	0.0368167	0.0211167	0.0290167	0.0246167	0.0156167	0.0153167	0.0147167	0.0239167	0.0182167	0.0158167
2	0.0222333	0.0211333	0.0192333	0.0266333	0.0224333	0.0266333	0.0231333	0.0302333	0.0214333	0.0408333	0.0369333	0.0311333	0.0371333	0.0448333	0.0492333	0.0428333	0.0508333	0.0581333	0.0434333	0.0396333	0.0465333	0.0350333	0.0450333	0.0548333	0.0318333	0.0425333	0.0384333	0.0176333	0.0168333	0.0157333	0.0310333	0.0277333	0.0239333
3	0.0341667	0.0317667	0.0291667	0.0416667	0.0338667	0.0413667	0.0410667	0.0459667	0.0329667	0.0610667	0.0576667	0.0478667	0.0645667	0.0678667	0.0694667	0.0622667	0.0694667	0.0756667	0.0658667	0.0576667	0.0668667	0.0552667	0.0659667	0.0743667	0.0521667	0.0701667	0.0613667	0.0204667	0.0185667	0.0172667	0.0546667	0.0514667	0.0474667
4	0.0467333	0.0453333	0.0428333	0.0607333	0.0513333	0.0612333	0.0615333	0.0659333	0.0479333	0.0845333	0.0793333	0.0702333	0.0862333	0.0886333	0.0896333	0.0896333	0.0957333	0.101233	0.0940333	0.0806333	0.0914333	0.0782333	0.0889333	0.0989333	0.0763333	0.0938333	0.0857333	0.0266333	0.0203333	0.0192333	0.0835333	0.0791333	0.0774333
5	0.0656667	0.0656667	0.0620667	0.0817667	0.0719667	0.0823667	0.0847667	0.0885667	0.0688667	0.120567	0.115267	0.109067	0.121967	0.127567	0.128267	0.129567	0.134367	0.139567	0.135267	0.116667	0.129767	0.115867	0.125667	0.134167	0.112867	0.127967	0.120367	0.0333667	0.0232667	0.0222667	0.122167	0.121667	0.122367
6	0.0876833	0.0890833	0.0855833	0.105183	0.0967833	0.106783	0.113683	0.115083	0.0953833	0.162983	0.159683	0.155783	0.164583	0.173283	0.171283	0.176083	0.180883	0.183583	0.180383	0.162783	0.175883	0.162283	0.171883	0.176883	0.144483	0.162783	0.156083	0.0446833	0.0284833	0.0285833	0.184683	0.192583	0.193583
7	0.12685	0.12275	0.11745	0.14395	0.13025	0.13735	0.16115	0.15165	0.13335	0.21315	0.20895	0.21015	0.21405	0.22445	0.22055	0.22815	0.23135	0.23345	0.23195	0.21375	0.22715	0.21505	0.22255	0.22445	0.19205	0.20495	0.19795	0.04845	0.03115	0.03405	0.31805	0.33345	0.33755
8	0.190117	0.179217	0.170117	0.205617	0.187017	0.187817	0.232617	0.212217	0.194717	0.268417	0.262717	0.269817	0.276817	0.283017	0.278017	0.290717	0.285517	0.288617	0.290917	0.269917	0.279217	0.276917	0.277317	0.278917	0.256417	0.259217	0.247217	0.0538167	0.0338167	0.0367167	0.570717	0.597317	0.590517
9	0.2709	0.2516	0.2424	0.2845	0.2581	0.2562	0.3204	0.2902	0.2745	0.3378	0.3263	0.3375	0.3545	0.3502	0.345	0.3672	0.3489	0.3504	0.3631	0.3258	0.34	0.3547	0.3429	0.3396	0.3388	0.3266	0.3145	0.0586	0.0391	0.0393	0.8462	0.8628	0.8593
10	0.367117	0.338717	0.328617	0.379917	0.346417	0.338917	0.423517	0.381017	0.368317	0.421317	0.402617	0.414717	0.452617	0.436517	0.425717	0.461617	0.429917	0.429217	0.455817	0.404817	0.411217	0.449717	0.427417	0.417417	0.438117	0.406017	0.393017	0.0653167	0.0491167	0.0463167	1.00592	1.02032	1.01312
11	0.478467	0.439067	0.428367	0.487967	0.445167	0.433567	0.539767	0.486667	0.469567	0.530067	0.492567	0.503367	0.585467	0.541967	0.526867	0.586567	0.524167	0.526167	0.582567	0.502667	0.502367	0.575867	0.530567	0.516667	0.557867	0.499867	0.482367	0.0771667	0.0631667	0.0553667	1.08557	1.09337	1.08777
12	0.6011	0.5495	0.5385	0.6058	0.5542	0.5396	0.6607	0.5986	0.5811	0.6648	0.6017	0.6108	0.748	0.6704	0.6493	0.7398	0.643	0.633	0.7353	0.6259	0.6163	0.7309	0.6551	0.6377	0.6866	0.6034	0.5825	0.087	0.0803	0.07	0.9804	0.9892	0.9755
13	0.723	0.6634	0.6531	0.7235	0.6663	0.6496	0.7765	0.7108	0.6938	0.8165	0.7293	0.7339	0.9157	0.8194	0.7919	0.9017	0.7788	0.7591	0.897	0.767	0.7478	0.8953	0.7972	0.7742	0.8014	0.7107	0.6885	0.0914	0.0904	0.0856	0.9434	0.9666	0.9553
14	0.83555	0.77655	0.76705	0.83365	0.77505	0.75785	0.87995	0.81405	0.80175	0.95905	0.86025	0.86445	1.03565	0.95755	0.92995	1.02935	0.91385	0.88875	1.02845	0.90605	0.88305	1.02905	0.93225	0.91165	0.90415	0.80725	0.78855	0.09325	0.09475	0.09715	0.93775	0.96355	0.95355
15	0.933517	0.878217	0.871017	0.930917	0.874917	0.860517	0.964817	0.904717	0.896017	1.06062	0.982417	0.981117	1.09832	1.05042	1.03022	1.10482	1.02152	0.997517	1.10512	1.02032	0.996717	1.10482	1.03582	1.02082	0.982617	0.895817	0.877317	0.0962167	0.0981167	0.104717	0.931917	0.961017	0.949217
16	1.00872	0.962517	0.958317	1.00902	0.957517	0.948917	1.02662	0.976817	0.972917	1.11612	1.06932	1.06342	1.12582	1.09712	1.08342	1.13522	1.08332	1.06822	1.13072	1.08332	1.06532	1.13352	1.09252	1.08562	1.04732	0.975317	0.957417	0.100917	0.103017	0.108617	0.921417	0.951317	0.939217
17	1.06155	1.02635	1.02345	1.06525	1.02255	1.01535	1.06915	1.02985	1.02725	1.13465	1.10955	1.10665	1.13785	1.11715	1.10705	1.14135	1.10895	1.10075	1.13655	1.10905	1.09865	1.14375	1.11675	1.11445	1.09295	1.03865	1.02435	0.10555	0.10815	0.11435	0.91915	0.94895	0.93555
18	1.09245	1.06725	1.06555	1.09905	1.06635	1.06245	1.09165	1.06385	1.06425	1.14375	1.12885	1.12835	1.14685	1.12835	1.12095	1.14995	1.11875	1.11795	1.14335	1.11815	1.11665	1.15175	1.12985	1.12895	1.12285	1.08475	1.07325	0.11045	0.11375	0.11945	0.91715	0.95015	0.93555
19	1.1076	1.0899	1.09	1.118	1.0923	1.0928	1.1032	1.082	1.0839	1.1542	1.1377	1.1404	1.148	1.1362	1.1313	1.1569	1.1282	1.1279	1.1492	1.128	1.1272	1.1565	1.139	1.14	1.1369	1.1098	1.1053	0.1144	0.1193	0.1241	0.9149	0.9487	0.9333
20	1.11498	1.09908	1.10098	1.12698	1.10568	1.10788	1.11248	1.09218	1.09458	1.16068	1.14458	1.14798	1.14978	1.13988	1.13528	1.16278	1.13368	1.13338	1.15538	1.13278	1.13378	1.16248	1.14298	1.14518	1.14608	1.12798	1.12358	0.118483	0.124283	0.128983	0.912283	0.945583	0.929283
21	1.12568	1.10768	1.11118	1.13798	1.11448	1.11698	1.12778	1.10368	1.10448	1.16908	1.15018	1.15418	1.14908	1.14198	1.13608	1.16458	1.14198	1.13958	1.15848	1.14058	1.14158	1.16428	1.15078	1.15408	1.14968	1.13688	1.13478	0.122283	0.128283	0.133783	0.908583	0.941583	0.925483
22	1.14497	1.12247	1.12487	1.15727	1.12787	1.12897	1.14497	1.12347	1.12147	1.17007	1.15737	1.16067	1.14317	1.13847	1.13257	1.16077	1.14237	1.14317	1.15557	1.14087	1.14377	1.16087	1.14907	1.15507	1.15227	1.14097	1.13867	0.126167	0.132367	0.138267	0.903967	0.936967	0.919967
23	1.1468	1.1315	1.1354	1.1665	1.1457	1.1462	1.144	1.1308	1.1307	1.1662	1.1547	1.1576	1.1373	1.1322	1.124	1.1541	1.1367	1.1367	1.149	1.1361	1.1391	1.1567	1.144	1.1512	1.1552	1.1433	1.141	0.1295	0.1358	0.1427	0.8998	0.9316	0.9145
24	1.14493	1.12913	1.13343	1.16743	1.14693	1.14943	1.14023	1.12773	1.12923	1.15973	1.14803	1.15113	1.12873	1.12193	1.11263	1.14673	1.12853	1.12853	1.14123	1.12863	1.13053	1.14893	1.13613	1.14443	1.15163	1.14583	1.14373	0.132533	0.139533	0.146333	0.894633	0.926033	0.909033
25	1.13865	1.12435	1.12745	1.16205	1.14285	1.14385	1.13395	1.12245	1.12225	1.15395	1.14005	1.14325	1.11855	1.11025	1.10025	1.13845	1.12055	1.11775	1.13165	1.11885	1.11985	1.13975	1.12695	1.13405	1.14495	1.14165	1.13975	0.13545	0.14235	0.14965	0.88965	0.92085	0.90245
26	1.13185	1.11725	1.11985	1.15645	1.13665	1.13695	1.12715	1.11455	1.11405	1.14645	1.12945	1.13045	1.10895	1.09885	1.08845	1.13155	1.11005	1.10575	1.12125	1.10745	1.10825	1.13095	1.11705	1.12335	1.13665	1.13305	1.13335	0.13785	0.14555	0.15195	0.88495	0.91515	0.89615
27	1.12662	1.11112	1.11312	1.15092	1.13022	1.13082	1.12172	1.10862	1.10732	1.13652	1.11782	1.11842	1.09642	1.08692	1.07762	1.11782	1.09872	1.09192	1.11012	1.09652	1.09582	1.11972	1.10682	1.11272	1.12672	1.12332	1.12342	0.140017	0.148417	0.154217	0.879317	0.909917	0.890717
28	1.12072	1.10462	1.10642	1.14572	1.12422	1.12382	1.11622	1.10332	1.10132	1.12492	1.10602	1.10492	1.08572	1.07662	1.06452	1.10482	1.08452	1.07772	1.10012	1.08382	1.08222	1.11082	1.09552	1.10182	1.11712	1.11272	1.11192	0.142417	0.150917	0.156117	0.875017	0.904917	0.885517
29	1.11647	1.09857	1.10027	1.14117	1.11947	1.11807	1.11217	1.09837	1.09517	1.11447	1.09307	1.09287	1.07607	1.06397	1.05327	1.09517	1.07157	1.06387	1.08977	1.07147	1.06987	1.10147	1.08397	1.09127	1.10587	1.10157	1.10157	0.144367	0.153367	0.158067	0.870267	0.900067	0.880467
30	1.11187	1.09167	1.09457	1.13727	1.11427	1.11297	1.10747	1.09227	1.08967	1.10337	1.07937	1.07997	1.06597	1.05167	1.04217	1.08277	1.05997	1.04997	1.07947	1.05787	1.05697	1.09157	1.07347	1.08037	1.09877	1.09307	1.09117	0.145767	0.156267	0.159067	0.865267	0.894567	0.874767
31	1.10742	1.08562	1.08962	1.13292	1.10822	1.10742	1.10282	1.08612	1.08362	1.09052	1.06672	1.06722	1.05542	1.04222	1.03112	1.07302	1.04832	1.03662	1.06862	1.04632	1.04322	1.08042	1.06162	1.06872	1.08912	1.08312	1.08202	0.147217	0.158217	0.159817	0.860117	0.888817	0.868717
32	1.10255	1.07795	1.08385	1.12795	1.10305	1.10175	1.09745	1.08115	1.07885	1.07865	1.05475	1.05485	1.04655	1.03195	1.02175	1.06075	1.03685	1.02375	1.05985	1.03465	1.03175	1.07085	1.04985	1.05785	1.08125	1.07425	1.07315	0.14895	0.16045	0.16055	0.85485	0.88375	0.86475
33	1.09748	1.07258	1.07688	1.12408	1.09778	1.09738	1.09178	1.07618	1.07268	1.06858	1.04438	1.04358	1.03888	1.02548	1.01358	1.05008	1.02558	1.01208	1.05058	1.02308	1.01978	1.06188	1.03988	1.04708	1.07428	1.06798	1.06628	0.150583	0.162083	0.162383	0.849583	0.878083	0.859583
34	1.09245	1.06935	1.07325	1.11795	1.09115	1.09045	1.08675	1.06925	1.06475	1.05945	1.03345	1.03315	1.03225	1.01705	1.00255	1.04115	1.01375	1.00175	1.04275	1.01195	1.00675	1.05345	1.02855	1.03465	1.06745	1.06145	1.05805	0.15185	0.16335	0.16395	0.84415	0.87255	0.85455
35	1.08782	1.06252	1.06732	1.11312	1.08682	1.08482	1.08142	1.06232	1.05812	1.05042	1.02482	1.02292	1.02242	1.01062	0.993917	1.03102	1.00322	0.992117	1.03182	1.00272	0.996117	1.04412	1.01852	1.02262	1.06102	1.05602	1.05052	0.153017	0.164717	0.164317	0.838917	0.866517	0.849617
36	1.07938	1.05558	1.06118	1.10788	1.08058	1.08008	1.07468	1.05208	1.05238	1.04088	1.01558	1.01368	1.01278	1.00148	0.985983	1.02068	0.990783	0.983583	1.02118	0.992083	0.985183	1.03498	1.00858	1.01398	1.05368	1.04918	1.04398	0.154283	0.165583	0.164683	0.833583	0.861083	0.844983
37	1.07395	1.04995	1.05515	1.10265	1.07495	1.07555	1.07025	1.04545	1.04555	1.03495	1.00615	1.00315	1.00445	0.99395	0.97825	1.01345	0.98105	0.97405	1.01245	0.98415	0.97535	1.02715	0.99955	1.00485	1.04835	1.04295	1.03735	0.15555	0.16695	0.16435	0.82845	0.85575	0.83945
38	1.06728	1.04528	1.04748	1.09768	1.06898	1.07068	1.06338	1.03788	1.03928	1.02528	0.998983	0.994083	0.996483	0.985783	0.970283	1.00398	0.970383	0.966083	1.00258	0.972783	0.967283	1.01898	0.989883	0.996283	1.04218	1.03848	1.03258	0.156983	0.167583	0.164183	0.821783	0.850183	0.834783
39	1.06178	1.03698	1.04068	1.09268	1.06228	1.06638	1.05728	1.03178	1.03288	1.01538	0.992583	0.984783	0.988183	0.978983	0.961583	0.995583	0.960783	0.957683	0.993483	0.962983	0.958383	1.01138	0.982383	0.986583	1.03708	1.03588	1.02708	0.157583	0.168483	0.163383	0.817783	0.845383	0.829883
40	1.0554	1.0313	1.0363	1.0875	1.0575	1.0599	1.0512	1.0263	1.0249	1.0069	0.9865	0.9764	0.9785	0.9722	0.9551	0.9868	0.9514	0.9491	0.9855	0.955	0.9508	1.0037	0.9738	0.9792	1.0311	1.0325	1.0229	0.1581	0.1691	0.1623	0.8133	0.8402	0.8247
41	1.05088	1.02818	1.02958	1.08278	1.05168	1.05538	1.04428	1.02048	1.01958	0.998383	0.977583	0.967983	0.968383	0.964483	0.948383	0.977683	0.943183	0.942583	0.977383	0.948783	0.943783	0.996283	0.965483	0.970883	1.02548	1.02738	1.01688	0.158483	0.169483	0.160483	0.808283	0.834983	0.819683
42	1.04767	1.02277	1.02347	1.07827	1.04557	1.05147	1.03807	1.01397	1.01367	0.990367	0.970167	0.958867	0.959367	0.958867	0.941567	0.969767	0.935867	0.935267	0.969867	0.941167	0.936067	0.989767	0.958167	0.962767	1.02067	1.02207	1.01037	0.158467	0.170167	0.158567	0.803167	0.829967	0.814567
43	1.04157	1.01737	1.01787	1.07307	1.04147	1.04767	1.03287	1.00827	1.00667	0.981267	0.961767	0.950167	0.948967	0.952067	0.932567	0.960267	0.929167	0.928167	0.961167	0.935167	0.928567	0.982567	0.949467	0.956067	1.01487	1.01737	1.00397	0.158767	0.170967	0.155667	0.798967	0.824967	0.809867
44	1.03747	1.01217	1.01167	1.06777	1.03617	1.04337	1.02697	1.00227	1.00237	0.972767	0.954567	0.943967	0.939467	0.941867	0.924467	0.952167	0.924367	0.921667	0.952967	0.930567	0.921567	0.976467	0.942767	0.949167	1.00977	1.01307	0.997367	0.158667	0.171067	0.151667	0.795167	0.821267	0.804667
45	1.0353	1.0076	1.0061	1.0637	1.0308	1.0388	1.0208	0.9981	0.9963	0.9646	0.9477	0.9371	0.9321	0.9381	0.9178	0.9439	0.9179	0.9154	0.945	0.9242	0.916	0.9697	0.9357	0.9432	1.0041	1.0066	0.9916	0.1578	0.1716	0.1502	0.7921	0.8177	0.8014
46	1.03068	1.00398	0.999283	1.05848	1.02568	1.03558	1.01608	0.995283	0.991383	0.957683	0.940583	0.930683	0.926083	0.926983	0.912383	0.936883	0.913483	0.908383	0.938183	0.917583	0.909083	0.964383	0.929883	0.936483	1.00018	1.00028	0.985983	0.158383	0.171783	0.147583	0.787983	0.814583	0.797783
47	1.02652	1.00092	0.993917	1.05402	1.02112	1.02962	1.01202	0.995817	0.986917	0.949417	0.931917	0.924217	0.917817	0.920117	0.910717	0.928817	0.907917	0.902017	0.930117	0.910117	0.901617	0.957017	0.923017	0.928717	0.994317	0.993717	0.979117	0.158217	0.171717	0.145017	0.784517	0.812117	0.794217
48	1.02405	0.99745	0.99075	1.05055	1.01795	1.02325	1.00865	0.99195	0.98255	0.94315	0.92725	0.91835	0.91135	0.91295	0.90685	0.92195	0.90265	0.89585	0.92325	0.90605	0.89665	0.95115	0.91765	0.92535	0.98905	0.98775	0.97215	0.15805	0.17125	0.14135	0.78255	0.80875	0.79275

### Sheet: 2. SYNPCA-2
Sheet 2: OD600 of E, M, and L strains from evolutionary line 2 (ADP1SYNPCA-2) grown on 25 mM PCA
SYNPCA-2
Time (h)	E1-2			E2-2			E3-2			M1-2			M2-2			M3-2			L1-2			L2-2			L4-2			ADP1_SYNPCA			ADP1-WT
0	0.0153833	0.0157833	0.0160833	0.0165833	0.0152833	0.0156833	0.0143833	0.0143833	0.0148833	0.0173833	0.0176833	0.0172833	0.0197833	0.0151833	0.0151833	0.0320833	0.0178833	0.0174833	0.0277833	0.0158833	0.0159833	0.0239833	0.0166833	0.0180833	0.0276833	0.0156833	0.0160833	0.0145833	0.0131833	0.0137833	0.0432833	0.0368833	0.0281833
1	0.0189167	0.0189167	0.0194167	0.0193167	0.0187167	0.0185167	0.0161167	0.0161167	0.0168167	0.0209167	0.0200167	0.0203167	0.0192167	0.0171167	0.0171167	0.0256167	0.0179167	0.0197167	0.0199167	0.0188167	0.0170167	0.0188167	0.0193167	0.0190167	0.0203167	0.0187167	0.0187167	0.0156167	0.0153167	0.0147167	0.0239167	0.0182167	0.0158167
2	0.0274333	0.0259333	0.0275333	0.0267333	0.0249333	0.0278333	0.0216333	0.0216333	0.0225333	0.0271333	0.0266333	0.0298333	0.0276333	0.0231333	0.0231333	0.0390333	0.0271333	0.0307333	0.0299333	0.0264333	0.0275333	0.0320333	0.0336333	0.0320333	0.0351333	0.0324333	0.0298333	0.0176333	0.0168333	0.0157333	0.0310333	0.0277333	0.0239333
3	0.0418667	0.0398667	0.0428667	0.0398667	0.0383667	0.0417667	0.0316667	0.0316667	0.0328667	0.0408667	0.0438667	0.0476667	0.0420667	0.0387667	0.0387667	0.0568667	0.0421667	0.0498667	0.0451667	0.0426667	0.0435667	0.0474667	0.0497667	0.0510667	0.0537667	0.0567667	0.0526667	0.0204667	0.0185667	0.0172667	0.0546667	0.0514667	0.0474667
4	0.0634333	0.0596333	0.0656333	0.0566333	0.0558333	0.0630333	0.0454333	0.0454333	0.0487333	0.0599333	0.0628333	0.0685333	0.0618333	0.0549333	0.0549333	0.0760333	0.0591333	0.0714333	0.0733333	0.0679333	0.0691333	0.0773333	0.0795333	0.0826333	0.0804333	0.0862333	0.0823333	0.0266333	0.0203333	0.0192333	0.0835333	0.0791333	0.0774333
5	0.0898667	0.0845667	0.0880667	0.0812667	0.0806667	0.0878667	0.0667667	0.0667667	0.0704667	0.0910667	0.0932667	0.0998667	0.0925667	0.0835667	0.0835667	0.103967	0.0879667	0.100367	0.116967	0.112567	0.112267	0.118167	0.123467	0.126667	0.122567	0.129067	0.123267	0.0333667	0.0232667	0.0222667	0.122167	0.121667	0.122367
6	0.126383	0.120283	0.122383	0.113683	0.114483	0.123083	0.0967833	0.0967833	0.0996833	0.124783	0.128983	0.135983	0.126783	0.119083	0.119083	0.135983	0.122483	0.134583	0.165683	0.160783	0.158783	0.167783	0.175983	0.176783	0.173083	0.179983	0.172483	0.0446833	0.0284833	0.0285833	0.184683	0.192583	0.193583
7	0.18395	0.17865	0.18195	0.16515	0.16745	0.18005	0.13655	0.13655	0.13955	0.16665	0.17065	0.17765	0.16765	0.15985	0.15985	0.17325	0.16305	0.17545	0.22095	0.21715	0.21595	0.22285	0.23085	0.23395	0.22605	0.23375	0.22775	0.04845	0.03115	0.03405	0.31805	0.33345	0.33755
8	0.256317	0.253717	0.259917	0.233317	0.235617	0.253517	0.188417	0.188417	0.193417	0.212217	0.216917	0.225417	0.214617	0.205817	0.205817	0.214617	0.208117	0.219817	0.281717	0.279917	0.282117	0.282617	0.290117	0.298517	0.289117	0.291417	0.289617	0.0538167	0.0338167	0.0367167	0.570717	0.597317	0.590517
9	0.3422	0.3407	0.3543	0.3135	0.3161	0.3432	0.2522	0.2522	0.2603	0.2648	0.2713	0.2834	0.2696	0.2592	0.2592	0.2652	0.261	0.2724	0.3497	0.349	0.3584	0.3493	0.3545	0.3735	0.3607	0.3593	0.3674	0.0586	0.0391	0.0393	0.8462	0.8628	0.8593
10	0.437617	0.440117	0.463717	0.404917	0.409217	0.444817	0.327917	0.327917	0.341517	0.326417	0.333217	0.346617	0.330417	0.321317	0.321317	0.322217	0.321417	0.335517	0.429217	0.430817	0.453417	0.428717	0.436717	0.466117	0.450117	0.446017	0.465817	0.0653167	0.0491167	0.0463167	1.00592	1.02032	1.01312
11	0.542767	0.546167	0.578067	0.503467	0.506767	0.551467	0.418067	0.418067	0.439067	0.397167	0.399467	0.419767	0.401767	0.394767	0.394767	0.388367	0.393567	0.408867	0.526467	0.534667	0.566167	0.525967	0.538267	0.582667	0.565967	0.556567	0.592267	0.0771667	0.0631667	0.0553667	1.08557	1.09337	1.08777
12	0.6482	0.6522	0.6918	0.604	0.6072	0.6594	0.5208	0.5208	0.5529	0.4814	0.4807	0.5066	0.4877	0.4794	0.4794	0.4702	0.4768	0.4979	0.6448	0.6604	0.709	0.6438	0.6608	0.724	0.7066	0.6935	0.7454	0.087	0.0803	0.07	0.9804	0.9892	0.9755
13	0.7491	0.7538	0.7973	0.702	0.7074	0.7616	0.6406	0.6406	0.6827	0.5782	0.5745	0.6078	0.5836	0.5781	0.5781	0.5652	0.5765	0.6048	0.7799	0.8028	0.8631	0.7783	0.7972	0.8757	0.8551	0.8413	0.9032	0.0914	0.0904	0.0856	0.9434	0.9666	0.9553
14	0.84075	0.84665	0.89025	0.79555	0.79945	0.85615	0.76275	0.76275	0.81105	0.68685	0.68105	0.72005	0.69215	0.68605	0.68605	0.66985	0.68725	0.72535	0.91505	0.94155	0.99595	0.91085	0.93185	1.00155	0.98075	0.97385	1.02435	0.09325	0.09475	0.09715	0.93775	0.96355	0.95355
15	0.920417	0.927217	0.970017	0.877517	0.882117	0.936417	0.875117	0.875117	0.923117	0.800717	0.796417	0.837817	0.808017	0.805417	0.805417	0.786817	0.809417	0.852717	1.02212	1.04052	1.07852	1.01792	1.03702	1.08182	1.06582	1.06392	1.09322	0.0962167	0.0981167	0.104717	0.931917	0.961017	0.949217
16	0.988817	0.998817	1.03742	0.950717	0.955417	1.00642	0.964817	0.964817	1.01032	0.908617	0.907617	0.943217	0.916117	0.914617	0.914617	0.901717	0.924817	0.965517	1.08162	1.09122	1.11742	1.08192	1.09642	1.12182	1.10492	1.10582	1.12332	0.100917	0.103017	0.108617	0.921417	0.951317	0.939217
17	1.04465	1.05505	1.09065	1.01005	1.01565	1.06145	1.03495	1.03495	1.07465	0.99155	0.99095	1.01865	0.99645	0.99395	0.99395	0.99145	1.01215	1.04235	1.10735	1.11675	1.13415	1.11305	1.12445	1.14185	1.12575	1.12885	1.13985	0.10555	0.10815	0.11435	0.91915	0.94895	0.93555
18	1.08685	1.09615	1.13035	1.05785	1.06105	1.10455	1.08675	1.08675	1.11945	1.04095	1.04325	1.06225	1.04265	1.04115	1.04115	1.04965	1.06535	1.08775	1.12065	1.12765	1.14415	1.13015	1.14035	1.15635	1.13785	1.14205	1.15425	0.11045	0.11375	0.11945	0.91715	0.95015	0.93555
19	1.1166	1.1265	1.1575	1.0933	1.0939	1.1328	1.1228	1.1228	1.1514	1.0633	1.0665	1.0829	1.0653	1.064	1.064	1.0795	1.0919	1.1086	1.1272	1.136	1.1526	1.14	1.1511	1.1647	1.1454	1.1514	1.1614	0.1144	0.1193	0.1241	0.9149	0.9487	0.9333
20	1.13548	1.14538	1.17558	1.11478	1.11608	1.15298	1.15108	1.15108	1.17508	1.07558	1.08208	1.09418	1.07818	1.07818	1.07818	1.09328	1.10748	1.12288	1.13388	1.14068	1.15838	1.14698	1.15758	1.17338	1.15218	1.15758	1.17018	0.118483	0.124283	0.128983	0.912283	0.945583	0.929283
21	1.14938	1.15798	1.18668	1.13048	1.13168	1.16498	1.17098	1.17098	1.19238	1.08298	1.08988	1.10188	1.08458	1.08668	1.08668	1.10498	1.11778	1.13028	1.14028	1.14418	1.15958	1.15398	1.16558	1.17518	1.15718	1.16498	1.17178	0.122283	0.128283	0.133783	0.908583	0.941583	0.925483
22	1.15587	1.16647	1.19237	1.13857	1.14147	1.17287	1.18557	1.18557	1.20577	1.08667	1.09397	1.10507	1.08827	1.08997	1.08997	1.10917	1.12277	1.13237	1.13847	1.14197	1.15547	1.15517	1.16677	1.17217	1.15557	1.16237	1.16647	0.126167	0.132367	0.138267	0.903967	0.936967	0.919967
23	1.1621	1.1725	1.2025	1.1444	1.1464	1.1803	1.1932	1.1932	1.2133	1.0843	1.0907	1.1014	1.0856	1.0884	1.0884	1.1092	1.1221	1.1307	1.1333	1.1354	1.15	1.1521	1.1626	1.1672	1.15	1.1566	1.1605	0.1295	0.1358	0.1427	0.8998	0.9316	0.9145
24	1.17683	1.18803	1.21443	1.15623	1.16023	1.19493	1.19903	1.19903	1.21763	1.07803	1.08533	1.09713	1.07913	1.08633	1.08633	1.10353	1.11763	1.12603	1.12473	1.12673	1.14113	1.14473	1.15563	1.15933	1.14133	1.14863	1.15263	0.132533	0.139533	0.146333	0.894633	0.926033	0.909033
25	1.18205	1.19115	1.21645	1.16585	1.16915	1.19865	1.20095	1.20095	1.21855	1.07075	1.07675	1.09065	1.07245	1.07915	1.07915	1.09795	1.10945	1.11965	1.11475	1.11325	1.13065	1.13555	1.14615	1.14875	1.13165	1.13735	1.14295	0.13545	0.14235	0.14965	0.88965	0.92085	0.90245
26	1.18065	1.18775	1.21385	1.16725	1.16765	1.19565	1.19815	1.19815	1.21245	1.05985	1.06785	1.08095	1.06205	1.06915	1.06915	1.08775	1.10135	1.11125	1.10295	1.10245	1.11815	1.12475	1.13845	1.13815	1.12025	1.12655	1.13175	0.13785	0.14555	0.15195	0.88495	0.91515	0.89615
27	1.17292	1.18072	1.20552	1.16072	1.16142	1.18782	1.18832	1.18832	1.20052	1.04642	1.05492	1.06932	1.04912	1.05672	1.05672	1.07682	1.08962	1.09992	1.09082	1.08972	1.10552	1.11222	1.12722	1.12692	1.10852	1.11372	1.12042	0.140017	0.148417	0.154217	0.879317	0.909917	0.890717
28	1.16242	1.17092	1.19772	1.14972	1.15122	1.17852	1.17482	1.17482	1.18852	1.03392	1.04302	1.05852	1.03732	1.04342	1.04342	1.06542	1.07842	1.09112	1.08032	1.07672	1.09222	1.09982	1.11502	1.11542	1.09802	1.10162	1.10892	0.142417	0.150917	0.156117	0.875017	0.904917	0.885517
29	1.15147	1.16017	1.18777	1.13847	1.13987	1.16687	1.16187	1.16187	1.17617	1.01997	1.03007	1.04657	1.02577	1.03117	1.03117	1.05427	1.06627	1.08107	1.06917	1.06417	1.07987	1.08777	1.10367	1.10407	1.08677	1.09037	1.09877	0.144367	0.153367	0.158067	0.870267	0.900067	0.880467
30	1.14057	1.14917	1.17767	1.12757	1.12817	1.15667	1.15107	1.15107	1.16517	1.00777	1.01857	1.03517	1.01287	1.02037	1.02037	1.04127	1.05627	1.06987	1.05657	1.05257	1.06877	1.07487	1.09217	1.09247	1.07547	1.07927	1.08797	0.145767	0.156267	0.159067	0.865267	0.894567	0.874767
31	1.12952	1.13852	1.16752	1.11572	1.11672	1.14562	1.14082	1.14082	1.15412	0.996117	1.00792	1.02452	1.00152	1.00812	1.00812	1.03052	1.04452	1.06152	1.04322	1.03962	1.05842	1.06232	1.07952	1.08222	1.06292	1.06782	1.07782	0.147217	0.158217	0.159817	0.860117	0.888817	0.868717
32	1.12025	1.12785	1.15805	1.10605	1.10685	1.13525	1.12985	1.12985	1.14405	0.98425	0.99885	1.01475	0.99095	0.99835	0.99835	1.02055	1.03505	1.05025	1.03255	1.02885	1.04825	1.05135	1.06875	1.07055	1.05225	1.05765	1.06745	0.14895	0.16045	0.16055	0.85485	0.88375	0.86475
33	1.11048	1.11828	1.14698	1.09688	1.09788	1.12418	1.11978	1.11978	1.13398	0.972983	0.991183	1.00628	0.978883	0.989683	0.989683	1.01138	1.02648	1.04278	1.02098	1.01748	1.04178	1.04108	1.05858	1.06068	1.04058	1.04818	1.05828	0.150583	0.162083	0.162383	0.849583	0.878083	0.859583
34	1.10115	1.10815	1.13725	1.08745	1.08765	1.11545	1.10935	1.10935	1.12295	0.96235	0.98385	0.99965	0.97165	0.98105	0.98105	1.00345	1.01835	1.03375	1.01055	1.00745	1.03485	1.03195	1.04755	1.04905	1.03065	1.03855	1.04785	0.15185	0.16335	0.16395	0.84415	0.87255	0.85455
35	1.09232	1.09972	1.12822	1.07742	1.08072	1.10602	1.10002	1.10002	1.11332	0.954717	0.979317	0.991517	0.965317	0.972617	0.972617	0.995017	1.01042	1.02442	1.00052	0.996817	1.02582	1.02282	1.03592	1.03932	1.02192	1.02912	1.03752	0.153017	0.164717	0.164317	0.838917	0.866517	0.849617
36	1.08378	1.09148	1.11918	1.06898	1.07228	1.09818	1.08918	1.08918	1.10358	0.946783	0.973283	0.984683	0.957583	0.965583	0.965583	0.988983	1.00388	1.01718	0.988483	0.987983	1.01788	1.01378	1.02468	1.02938	1.01298	1.01848	1.02788	0.154283	0.165583	0.164683	0.833583	0.861083	0.844983
37	1.07635	1.08335	1.10995	1.06215	1.06505	1.09105	1.07975	1.07975	1.09335	0.93995	0.96735	0.97655	0.95175	0.96055	0.96055	0.98375	1.00015	1.00825	0.97675	0.97955	1.00925	1.00495	1.01475	1.01965	1.00465	1.00955	1.01915	0.15555	0.16695	0.16435	0.82845	0.85575	0.83945
38	1.06788	1.07468	1.10098	1.05688	1.05748	1.08228	1.07098	1.07098	1.08378	0.935983	0.959483	0.971683	0.945583	0.953683	0.953683	0.976283	0.992783	1.00278	0.967483	0.970783	1.00228	0.997983	1.00308	1.01068	0.995683	0.999983	1.01048	0.156983	0.167583	0.164183	0.821783	0.850183	0.834783
39	1.05938	1.06688	1.09198	1.04948	1.04938	1.07458	1.06098	1.06098	1.07398	0.937183	0.952683	0.967183	0.939183	0.948783	0.948783	0.972283	0.987683	0.996683	0.959683	0.962783	0.992083	0.988683	0.994583	1.00068	0.987483	0.991583	1.00098	0.157583	0.168483	0.163383	0.817783	0.845383	0.829883
40	1.052	1.0582	1.0837	1.042	1.0446	1.0668	1.0517	1.0517	1.0646	0.9324	0.9451	0.9627	0.9329	0.9429	0.9429	0.9659	0.9809	0.9905	0.9529	0.9537	0.9837	0.9808	0.9858	0.9915	0.9803	0.9815	0.9925	0.1581	0.1691	0.1623	0.8133	0.8402	0.8247
41	1.04468	1.05128	1.07588	1.03448	1.03838	1.06018	1.04168	1.04168	1.05578	0.922683	0.940183	0.956183	0.926783	0.935083	0.935083	0.961583	0.974183	0.985783	0.945583	0.945983	0.974483	0.972683	0.978383	0.982083	0.972283	0.972183	0.983383	0.158483	0.169483	0.160483	0.808283	0.834983	0.819683
42	1.03797	1.04427	1.06847	1.02957	1.03227	1.05447	1.03217	1.03217	1.04677	0.916567	0.938267	0.948467	0.920667	0.927667	0.927667	0.957467	0.968167	0.981467	0.939667	0.938967	0.966467	0.964767	0.970867	0.974467	0.963867	0.963767	0.976067	0.158467	0.170167	0.158567	0.803167	0.829967	0.814567
43	1.03147	1.03787	1.06017	1.02207	1.02567	1.04807	1.02157	1.02157	1.03757	0.914167	0.932667	0.940967	0.916667	0.924767	0.924767	0.955167	0.962367	0.977967	0.933867	0.931667	0.959067	0.956467	0.964067	0.966367	0.955867	0.955867	0.968367	0.158767	0.170967	0.155667	0.798967	0.824967	0.809867
44	1.02417	1.03157	1.05297	1.01497	1.02077	1.04167	1.01477	1.01477	1.02897	0.916667	0.930067	0.929867	0.910267	0.923167	0.923167	0.953367	0.957767	0.973167	0.928267	0.925667	0.949567	0.949667	0.957167	0.957367	0.950367	0.948567	0.960467	0.158667	0.171067	0.151667	0.795167	0.821267	0.804667
45	1.0184	1.0255	1.0461	1.0084	1.0142	1.0365	1.0035	1.0035	1.02	0.911	0.9222	0.9246	0.9083	0.9205	0.9205	0.9469	0.9553	0.9688	0.9186	0.9186	0.9427	0.9423	0.9505	0.9496	0.9417	0.9418	0.9518	0.1578	0.1716	0.1502	0.7921	0.8177	0.8014
46	1.01248	1.01948	1.03808	1.00118	1.00918	1.03118	0.995183	0.995183	1.01188	0.903583	0.916283	0.920183	0.903983	0.914783	0.914783	0.942583	0.956583	0.964283	0.913883	0.913083	0.934383	0.936883	0.945183	0.941083	0.937683	0.935283	0.943383	0.158383	0.171783	0.147583	0.787983	0.814583	0.797783
47	1.00462	1.01362	1.03042	0.992817	1.00302	1.02492	0.989117	0.989117	1.00262	0.896417	0.913917	0.922817	0.900117	0.908717	0.908717	0.938717	0.950717	0.960317	0.906617	0.905817	0.926617	0.931317	0.939317	0.933917	0.931517	0.928317	0.935717	0.158217	0.171717	0.145017	0.784517	0.812117	0.794217
48	0.99995	1.00755	1.02355	0.98815	0.99575	1.01915	0.97805	0.97805	0.99545	0.89035	0.91405	0.91875	0.89535	0.90325	0.90325	0.93565	0.94675	0.95715	0.90245	0.90105	0.92105	0.92455	0.93565	0.92735	0.92565	0.92195	0.92885	0.15805	0.17125	0.14135	0.78255	0.80875	0.79275

### Sheet: 3. Growth parameters
Sheet 3: Growth parameters (µmax, µaverage, ODmax, and lag (h)) of evolved strains grown on 25 mM PCA
	SYNPCA-1	µmax	µaverage	ODmax	lag (h)
	E1-1	0.384517	0.304435	1.1379	6	Evolutionary line 1
	E2-1	0.343741	0.285583	1.1546	5.16667
	E3-1	0.360552	0.283374	1.13549	5.16667
	M1-1	0.236482	0.214497	1.1627	4.5
	M2-1	0.240258	0.226298	1.14262	4
	M3-1	0.221615	0.212347	1.15004	3.66667
	L5-1	0.228346	0.211514	1.14771	3.66667
	L6-1	0.230142	0.221876	1.15671	3.83333
	L13-1	0.240258	0.233497	1.14826	3.83333
	ADP1_WT	0.575641	0.477274	1.0889	4
	SYNPCA-2	µmax	µaverage	ODmax	lag (h)
	E1-2	0.346389	0.257334	1.19655	5	Evolutionary line 2
	E2-2	0.343086	0.256992	1.17835	5
	E3-2	0.323451	0.267932	1.20682	5.5
	M1-2	0.239915	0.206449	1.09523	4.5
	M2-2	0.250825	0.214066	1.0894	4.83333
	M3-2	0.227867	0.205463	1.12144	4.66667
	L1-2	0.254714	0.218589	1.14802	4.5
	L2-2	0.236609	0.211966	1.16571	4
	L4-2	0.250825	0.225914	1.16465	4
	ADP1-WT	0.575641	0.477274	1.0889	4
	ADP1SYNPCA did not grow
