## Supplementary Data 3 for "Dual-Chassis Strategy for Bridging Adaptive Evolution and Rational Design for Synthetic Biology"

### Sheet: Key
Supplementary Data 3: Raw OD600 values of L strains grown on 10 mM benzoate, 50 mM succinate, and 50 mM glucose
Sheet 1: OD600 values of L strains grown on 10 mM benzoate
Sheet 2: OD600 values of L strains grown on 50 mM succinate
Sheet 3: OD600 values of L strains grown on 50 mM glucose
Sheet 4: Growth parameters (μmax, μaverage, and ODmax) of L strains grown on 10 mM benzoate, 50 mM succinate, and 50 mM glucose

### Sheet: 1. 10 mM Benzoate
Sheet 1: OD600 of L strains grown on 10 mM benzoate
Time (h)	L5-1			L6-1			L13-1			L1-2			L2-2			L4-2			ADP1-WT			ADP1_SYNPCA
0	0.107017	0.0869167	0.0300167	0.0908167	0.0929167	0.0927167	0.0835167	0.0775167	0.0950167	0.100217	0.0882167	0.0861167	0.102217	0.109317	0.104217	0.0926167	0.0671167	0.0827167	0.0328167	0.0276167	0.0336167	0.0168167	0.0148167	0.0833167
1	0.0772167	0.0553167	0.0208167	0.0623167	0.0588167	0.0539167	0.0604167	0.0516167	0.0587167	0.0696167	0.0557167	0.0426167	0.0627167	0.0719167	0.0557167	0.0500167	0.0533167	0.0521167	0.0188167	0.0295167	0.0285167	0.0163167	0.0303167	0.0339167
2	0.109217	0.0838167	0.0497167	0.0913167	0.0808167	0.0956167	0.0838167	0.0750167	0.0898167	0.100817	0.0722167	0.0626167	0.106317	0.0926167	0.0782167	0.0727167	0.0903167	0.0824167	0.0365167	0.0613167	0.0593167	0.0214167	0.0755167	0.0603167
3	0.1437	0.1059	0.0699	0.1063	0.1023	0.1129	0.1005	0.0922	0.1146	0.1226	0.0833	0.0744	0.1243	0.1044	0.0909	0.108	0.1083	0.1016	0.0519	0.086	0.0789	0.0317	0.112	0.059
4	0.169033	0.117833	0.0974333	0.131733	0.117033	0.140333	0.119333	0.111233	0.131433	0.131233	0.0898333	0.0887333	0.128433	0.123633	0.102533	0.126033	0.130733	0.116733	0.0692333	0.109633	0.0805333	0.0438333	0.130433	0.0579333
5	0.18725	0.11995	0.10035	0.13655	0.12835	0.13365	0.13165	0.12125	0.14685	0.13685	0.09945	0.10015	0.13525	0.13305	0.11645	0.13595	0.13615	0.12545	0.08265	0.11435	0.08905	0.05175	0.13795	0.05405
6	0.198117	0.130917	0.111917	0.128317	0.132017	0.125117	0.128217	0.123317	0.150517	0.142217	0.0982167	0.102917	0.144317	0.126917	0.122017	0.137617	0.153017	0.129017	0.0873167	0.116017	0.100017	0.0626167	0.139117	0.0557167
7	0.194217	0.121317	0.124117	0.137917	0.133217	0.133817	0.133117	0.134417	0.139517	0.144817	0.0889167	0.0997167	0.139717	0.121817	0.0958167	0.139317	0.151917	0.126317	0.0921167	0.129217	0.105317	0.0685167	0.141717	0.0671167
8	0.17455	0.11045	0.14035	0.14585	0.12955	0.15435	0.13825	0.14225	0.13765	0.14215	0.08585	0.08645	0.15145	0.11185	0.09285	0.13825	0.12755	0.13225	0.09735	0.13785	0.11365	0.07695	0.13875	0.09475
9	0.1629	0.1077	0.1414	0.1468	0.1329	0.1589	0.1426	0.1538	0.1324	0.1372	0.0946	0.0966	0.1457	0.1085	0.0995	0.1298	0.1189	0.1405	0.1088	0.1458	0.1268	0.0871	0.155	0.1147
10	0.165917	0.110417	0.149417	0.150117	0.140817	0.165517	0.156317	0.163517	0.134017	0.138817	0.106717	0.109117	0.139817	0.120917	0.109017	0.136817	0.129817	0.140117	0.118217	0.152017	0.139817	0.0925167	0.159217	0.129717
11	0.17365	0.11975	0.16365	0.16125	0.15245	0.16985	0.16875	0.17385	0.14485	0.14865	0.11795	0.12255	0.13535	0.12675	0.11725	0.14945	0.13865	0.14285	0.12575	0.15455	0.14955	0.09395	0.16175	0.14465
12	0.18295	0.14325	0.18145	0.17065	0.16505	0.17185	0.18195	0.18435	0.15925	0.16235	0.12805	0.13465	0.14145	0.13585	0.12385	0.16055	0.15285	0.15055	0.13895	0.15705	0.15835	0.10125	0.17055	0.15975
13	0.19585	0.16165	0.19465	0.18335	0.17605	0.18425	0.19735	0.19855	0.17275	0.17475	0.13955	0.14715	0.15175	0.14465	0.13465	0.17455	0.16555	0.16325	0.15945	0.16145	0.16375	0.11505	0.17985	0.17505
14	0.208567	0.179967	0.198267	0.193767	0.186567	0.197067	0.212467	0.213267	0.191967	0.186367	0.152967	0.156167	0.164967	0.157067	0.144667	0.180567	0.172267	0.176067	0.191567	0.169867	0.169967	0.135367	0.192267	0.190967
15	0.225017	0.200917	0.209017	0.205317	0.206117	0.195217	0.227017	0.231017	0.213817	0.198817	0.169417	0.170317	0.180617	0.165917	0.159117	0.190717	0.182517	0.183317	0.250917	0.184217	0.187817	0.163317	0.204517	0.208117
16	0.234883	0.218983	0.226583	0.215483	0.223983	0.198783	0.244283	0.247583	0.231183	0.211083	0.193783	0.187883	0.194483	0.174483	0.169583	0.229083	0.192783	0.190083	0.334383	0.207283	0.225483	0.204283	0.218583	0.226383
17	0.245283	0.239283	0.241783	0.227983	0.239283	0.219883	0.263483	0.265483	0.244383	0.223083	0.217583	0.200783	0.218483	0.188183	0.185483	0.253783	0.206383	0.200383	0.433683	0.248783	0.266783	0.267283	0.234483	0.249683
18	0.25865	0.25895	0.25875	0.24805	0.26495	0.22455	0.28195	0.28325	0.25405	0.23625	0.24635	0.21645	0.26105	0.20275	0.19755	0.28385	0.22405	0.21245	0.53685	0.32005	0.32925	0.34735	0.25025	0.27605
19	0.26705	0.28395	0.27415	0.29675	0.28445	0.24105	0.30645	0.30955	0.27115	0.25325	0.26155	0.23675	0.28195	0.22235	0.21895	0.30965	0.25015	0.22345	0.60585	0.40595	0.41185	0.42215	0.27895	0.30815
20	0.276867	0.311767	0.292567	0.327867	0.307067	0.263467	0.338567	0.335967	0.285467	0.269467	0.283267	0.256967	0.298567	0.240767	0.242467	0.352167	0.302567	0.236367	0.647667	0.501867	0.502167	0.492767	0.325167	0.345867
21	0.302883	0.347783	0.318883	0.357883	0.333883	0.292783	0.373583	0.362083	0.301883	0.293783	0.329583	0.281383	0.329183	0.267383	0.292883	0.441783	0.333583	0.251083	0.670983	0.580783	0.587883	0.546883	0.386383	0.397283
22	0.337383	0.398483	0.353983	0.404283	0.373083	0.318983	0.417183	0.401383	0.318383	0.326483	0.371983	0.301683	0.384883	0.337183	0.329483	0.534483	0.372283	0.266883	0.684483	0.635283	0.649983	0.596183	0.442083	0.464283
23	0.368483	0.465983	0.410083	0.469983	0.424483	0.346783	0.465483	0.457583	0.341183	0.372983	0.431383	0.354783	0.472183	0.392283	0.370783	0.604383	0.432283	0.288283	0.695283	0.672783	0.688983	0.641083	0.502083	0.522783
24	0.413767	0.533567	0.485467	0.533967	0.493967	0.387967	0.534467	0.520867	0.367667	0.445067	0.504267	0.427267	0.551367	0.464367	0.432867	0.670567	0.511167	0.326567	0.704567	0.689267	0.703567	0.668067	0.566067	0.600267
25	0.477717	0.602817	0.553217	0.602517	0.560917	0.449617	0.577217	0.567717	0.395317	0.508717	0.571117	0.499617	0.617517	0.528617	0.510517	0.681517	0.580417	0.364017	0.710217	0.698017	0.715617	0.683117	0.628817	0.657217
26	0.544467	0.672667	0.628567	0.671867	0.621567	0.512567	0.639667	0.618467	0.435267	0.577767	0.640267	0.564667	0.682767	0.601767	0.584867	0.688767	0.645467	0.415867	0.720667	0.707867	0.723767	0.696267	0.690367	0.707367
27	0.611733	0.711633	0.694933	0.699233	0.677533	0.576833	0.664433	0.665733	0.482333	0.653133	0.664033	0.634233	0.694533	0.669533	0.657533	0.695933	0.691433	0.484833	0.725333	0.718433	0.735133	0.706133	0.720233	0.730933
28	0.666067	0.719967	0.723267	0.700567	0.691267	0.641567	0.672267	0.679767	0.542767	0.687367	0.655167	0.690167	0.690067	0.697867	0.683367	0.702867	0.702767	0.560567	0.727867	0.725867	0.736467	0.716567	0.735667	0.747067
29	0.704267	0.717167	0.730667	0.703367	0.689867	0.674767	0.663467	0.669167	0.600967	0.700967	0.679167	0.706567	0.691367	0.675367	0.680867	0.705867	0.706967	0.626767	0.736267	0.728867	0.741967	0.722467	0.753267	0.767667
30	0.713817	0.718417	0.728217	0.693217	0.695717	0.674317	0.667117	0.661717	0.649317	0.706917	0.677517	0.709617	0.697817	0.660617	0.672917	0.705717	0.713217	0.683717	0.740417	0.737517	0.748217	0.725417	0.764017	0.781917
31	0.715633	0.722933	0.729233	0.677733	0.694733	0.686933	0.680033	0.659433	0.671633	0.712733	0.685433	0.712933	0.706333	0.663133	0.674333	0.712033	0.718733	0.698533	0.742933	0.740133	0.751733	0.725133	0.765933	0.787433
32	0.719717	0.724717	0.732017	0.674917	0.699317	0.702917	0.669917	0.657317	0.671517	0.715317	0.686917	0.714617	0.714017	0.678617	0.679617	0.723317	0.721817	0.702117	0.744417	0.745417	0.754817	0.725017	0.754017	0.790217
33	0.722767	0.727567	0.734567	0.680467	0.699767	0.710867	0.672467	0.663067	0.670867	0.718067	0.703567	0.714967	0.719267	0.698667	0.684567	0.730667	0.725767	0.706867	0.746467	0.744267	0.758467	0.727267	0.762967	0.793867
34	0.725717	0.730217	0.737117	0.689517	0.700017	0.714917	0.673817	0.666617	0.662517	0.720417	0.714717	0.715017	0.725617	0.720317	0.693017	0.735817	0.729517	0.712617	0.749817	0.745417	0.763117	0.730817	0.771317	0.796117
35	0.72865	0.73265	0.73985	0.70865	0.70255	0.71935	0.67205	0.67085	0.66755	0.72245	0.71645	0.71625	0.73365	0.72675	0.70315	0.73885	0.73345	0.71675	0.75135	0.74635	0.76595	0.73415	0.77355	0.79615
36	0.73105	0.73565	0.74335	0.71105	0.70375	0.72075	0.66565	0.67585	0.66865	0.72365	0.71825	0.71565	0.73815	0.72845	0.71585	0.74335	0.73605	0.72125	0.75355	0.74825	0.76775	0.73515	0.77495	0.79585
37	0.734033	0.739333	0.747333	0.701133	0.707133	0.723233	0.674833	0.687233	0.668333	0.726633	0.721433	0.719133	0.743133	0.731933	0.727033	0.747433	0.739833	0.724833	0.754633	0.746433	0.769933	0.738533	0.777433	0.797333
38	0.7364	0.7434	0.7524	0.7156	0.7128	0.7258	0.6803	0.6953	0.6712	0.7302	0.7259	0.72	0.7487	0.737	0.7352	0.7515	0.7457	0.7281	0.7558	0.7449	0.7719	0.7417	0.7828	0.8004
39	0.739367	0.747767	0.757367	0.721767	0.715767	0.730067	0.686067	0.697167	0.673067	0.733067	0.728367	0.722867	0.751767	0.739267	0.738867	0.754567	0.748467	0.731567	0.755667	0.745467	0.773367	0.745667	0.774967	0.805267
40	0.742017	0.752017	0.761617	0.727317	0.720817	0.736617	0.694517	0.699717	0.675317	0.736617	0.732517	0.725517	0.757417	0.746417	0.742317	0.758517	0.754617	0.735317	0.755817	0.746717	0.775217	0.749117	0.778317	0.808017
41	0.744417	0.755817	0.768317	0.734417	0.725317	0.740417	0.699117	0.702017	0.676717	0.740417	0.735517	0.728917	0.763317	0.741317	0.745817	0.762017	0.744817	0.738417	0.757117	0.747517	0.775517	0.753117	0.779017	0.808817
42	0.746483	0.760083	0.772583	0.737183	0.728383	0.743783	0.700983	0.703283	0.680883	0.742783	0.738683	0.731983	0.764983	0.745283	0.750183	0.763583	0.741383	0.740583	0.756283	0.748083	0.776183	0.759183	0.781583	0.813183
43	0.750067	0.762767	0.777267	0.741767	0.731167	0.748267	0.703267	0.705067	0.683467	0.746467	0.740967	0.734967	0.769667	0.752867	0.753367	0.767767	0.746167	0.742967	0.756067	0.748167	0.776067	0.762267	0.789367	0.816467
44	0.753067	0.766167	0.783367	0.744467	0.734667	0.751367	0.704267	0.705467	0.688067	0.748967	0.743267	0.739267	0.773067	0.756467	0.758267	0.769667	0.754467	0.746767	0.754567	0.747167	0.776767	0.764467	0.793567	0.822767
45	0.7568	0.769	0.7879	0.7477	0.7381	0.7555	0.7058	0.7086	0.6898	0.7522	0.7448	0.7433	0.7777	0.7599	0.7593	0.7723	0.7639	0.75	0.7551	0.748	0.7773	0.7681	0.7991	0.829
46	0.760167	0.772567	0.792267	0.749267	0.741667	0.758467	0.705567	0.710367	0.692767	0.755467	0.746667	0.746467	0.780267	0.763367	0.762767	0.774367	0.768267	0.751967	0.754467	0.748067	0.778467	0.771067	0.800867	0.834767
47	0.763033	0.775933	0.797033	0.750533	0.745133	0.760733	0.705933	0.711033	0.696433	0.758733	0.748933	0.749233	0.782633	0.765933	0.765533	0.776633	0.776033	0.754933	0.754433	0.747533	0.779533	0.776733	0.810833	0.840633
48	0.7659	0.7786	0.801	0.7524	0.7476	0.7636	0.7063	0.7115	0.6997	0.7597	0.7505	0.7522	0.784	0.7664	0.7672	0.7784	0.7799	0.757	0.753	0.7463	0.78	0.7761	0.815	0.8457

### Sheet: 2. 50 mM Succinate
Sheet 2: OD600 of L strains grown on 50 mM succinate
Time (h)	L5-1			L6-1			L13-1			L1-2			L2-2			L4-2			ADP1-WT			ADP1_SYNPCA
0	0.0455	0.043	0.0304	0.0411	0.0416	0.0266	0.0386	0.0226	0.0226	0.0367	0.0225	0.0224	0.0165	0.0262	0.0223	0.0276	0.0195	0.014	0.0514	0.0261	0.0251	0.0504	0.0141	0.0162
1	0.03652	0.03542	0.02742	0.03702	0.02702	0.02622	0.03372	0.02412	0.02782	0.03542	0.02852	0.02852	0.02572	0.02562	0.02792	0.03172	0.02932	0.02192	0.04492	0.03732	0.02702	0.03552	0.02042	0.02132
2	0.05002	0.04962	0.04262	0.05212	0.04072	0.04162	0.04692	0.03772	0.04182	0.05422	0.04782	0.05042	0.04532	0.04302	0.04842	0.05292	0.04902	0.04132	0.06152	0.04502	0.04642	0.05262	0.03382	0.03672
3	0.07772	0.08272	0.07662	0.08242	0.07822	0.07922	0.08562	0.07542	0.07682	0.08862	0.07742	0.08042	0.08272	0.08082	0.08412	0.09262	0.08972	0.08312	0.07952	0.07412	0.06612	0.06772	0.05462	0.05582
4	0.11564	0.12084	0.12184	0.12064	0.11594	0.11844	0.11814	0.10534	0.11404	0.12424	0.11924	0.12874	0.12644	0.12724	0.13454	0.14954	0.14584	0.13994	0.12144	0.10704	0.10444	0.09584	0.08044	0.07854
5	0.17948	0.19098	0.18808	0.18268	0.18408	0.18608	0.16248	0.15118	0.15938	0.18118	0.18208	0.19988	0.18818	0.18648	0.20338	0.21628	0.20878	0.20358	0.17988	0.15488	0.16618	0.12808	0.11568	0.11268
6	0.25484	0.26194	0.25664	0.25664	0.25164	0.25334	0.22154	0.20844	0.21694	0.24354	0.24064	0.27284	0.25764	0.25454	0.29204	0.28074	0.27034	0.26774	0.26294	0.24744	0.26964	0.18654	0.16864	0.16824
7	0.34544	0.34544	0.34304	0.33324	0.32134	0.32524	0.27134	0.26024	0.26654	0.32614	0.32244	0.36464	0.36704	0.35024	0.41654	0.35054	0.34324	0.34134	0.38344	0.37484	0.39284	0.26404	0.24024	0.23884
8	0.47618	0.46018	0.46588	0.45218	0.42378	0.42488	0.32358	0.31388	0.31958	0.45098	0.43308	0.48508	0.49108	0.46118	0.55528	0.43988	0.43938	0.43768	0.60078	0.56158	0.59458	0.36038	0.32748	0.32868
9	0.61544	0.57824	0.58134	0.57004	0.52714	0.52964	0.39094	0.37824	0.38284	0.58644	0.55734	0.60874	0.60854	0.57084	0.68574	0.52644	0.53134	0.53704	0.75834	0.71174	0.74214	0.48684	0.44484	0.44934
10	0.71692	0.68812	0.69262	0.67592	0.61542	0.62982	0.47792	0.44922	0.46492	0.72552	0.67712	0.72472	0.71642	0.67052	0.77442	0.60122	0.60462	0.62412	0.83502	0.79872	0.81602	0.62842	0.58552	0.59652
11	0.78042	0.75842	0.77192	0.73982	0.68682	0.70892	0.56672	0.52552	0.54302	0.78912	0.74792	0.79502	0.79092	0.74022	0.82362	0.67542	0.67212	0.70922	0.88112	0.85092	0.86012	0.73852	0.71192	0.72412
12	0.8216	0.804	0.8199	0.782	0.7411	0.7682	0.6485	0.6025	0.6254	0.8268	0.788	0.8378	0.8392	0.7921	0.8621	0.7466	0.7345	0.7767	0.922	0.8953	0.9007	0.7965	0.7895	0.7964
13	0.8544	0.8411	0.8572	0.8158	0.783	0.8086	0.7177	0.6734	0.6947	0.8568	0.8192	0.8702	0.881	0.8357	0.8948	0.8029	0.7865	0.8249	0.9653	0.9401	0.9452	0.8375	0.8406	0.8435
14	0.88564	0.87404	0.88894	0.84674	0.81744	0.84284	0.77094	0.73444	0.75264	0.88394	0.84614	0.89834	0.91744	0.87024	0.92374	0.84664	0.82774	0.86654	1.01144	0.98594	0.98624	0.87374	0.88344	0.88774
15	0.91476	0.90596	0.91996	0.87826	0.85116	0.87416	0.81136	0.78296	0.79766	0.91046	0.86866	0.92506	0.94676	0.89816	0.95016	0.88436	0.86186	0.90176	1.03856	1.02396	1.01246	0.90626	0.92426	0.92406
16	0.94232	0.93682	0.94622	0.90862	0.88362	0.90432	0.84602	0.82262	0.83352	0.93932	0.89282	0.95122	0.97492	0.92792	0.97262	0.92082	0.89402	0.93022	1.05262	1.04162	1.01602	0.93652	0.96222	0.96022
17	0.96134	0.96014	0.96474	0.93724	0.91464	0.93434	0.87484	0.85784	0.86404	0.96184	0.91674	0.96844	0.99534	0.95134	0.98724	0.95204	0.92134	0.95814	1.04924	1.04214	1.00414	0.95184	0.99414	0.98904
18	0.96406	0.97206	0.97096	0.95316	0.93476	0.95296	0.89956	0.88756	0.89186	0.96746	0.92776	0.97366	1.00136	0.95836	0.98266	0.97966	0.94476	0.98146	1.03836	1.03406	0.98236	0.95126	1.01026	0.99996
19	0.95176	0.96776	0.96366	0.94806	0.94036	0.95816	0.91666	0.91096	0.91106	0.95326	0.91676	0.96196	0.99546	0.95046	0.96406	0.98986	0.95276	0.98726	1.02356	1.02106	0.95846	0.93956	1.01326	0.99556
20	0.92928	0.95248	0.94368	0.92948	0.93208	0.94778	0.93098	0.92918	0.92828	0.93198	0.89348	0.93828	0.98858	0.93458	0.94478	0.98918	0.94808	0.98108	1.00628	1.00368	0.93338	0.92278	1.01168	0.98688
21	0.90412	0.93152	0.91832	0.90622	0.91112	0.92702	0.93812	0.94342	0.93832	0.90922	0.86722	0.91192	0.97732	0.91632	0.92632	0.97812	0.93382	0.96692	0.99502	0.99052	0.91512	0.90562	1.00562	0.97472
22	0.87566	0.90636	0.89246	0.87896	0.88756	0.90166	0.93756	0.94846	0.93956	0.88946	0.84036	0.88546	0.96476	0.89826	0.91046	0.96056	0.90966	0.94556	0.99096	0.98806	0.90906	0.88506	0.99546	0.95446
23	0.8533	0.8836	0.8705	0.8555	0.8655	0.8775	0.9261	0.9457	0.9282	0.8809	0.8256	0.865	0.9542	0.8884	0.9042	0.9427	0.8871	0.9255	0.994	0.9945	0.9129	0.8744	0.9877	0.9392
24	0.83072	0.86052	0.84912	0.83352	0.84232	0.85072	0.90692	0.93102	0.90742	0.87432	0.81572	0.84752	0.95332	0.88752	0.91832	0.92342	0.86472	0.91032	0.99232	0.99542	0.91442	0.86602	0.99152	0.93252
25	0.81662	0.84462	0.83432	0.81922	0.82522	0.82992	0.88122	0.90722	0.88052	0.87872	0.81692	0.83852	0.97622	0.90852	0.95492	0.90402	0.84442	0.89472	0.99162	0.99742	0.92762	0.87292	1.00772	0.94322
26	0.81186	0.83866	0.82416	0.81486	0.82246	0.81966	0.85446	0.88126	0.85206	0.88986	0.82606	0.83886	1.00676	0.92926	0.97846	0.89356	0.83666	0.89456	0.98836	0.99596	0.93166	0.88086	1.02076	0.94776
27	0.81364	0.83734	0.81844	0.81454	0.82544	0.81514	0.82904	0.85634	0.82804	0.89344	0.83634	0.84734	1.02794	0.96034	0.99354	0.89954	0.84354	0.91524	0.98494	0.99614	0.93944	0.88034	1.03294	0.95284
28	0.81954	0.83994	0.81464	0.81804	0.83384	0.81644	0.81324	0.83524	0.80824	0.89724	0.84444	0.85534	1.04134	0.98824	1.01764	0.91494	0.86284	0.94104	0.98564	0.99374	0.94844	0.88694	1.03734	0.96544
29	0.8275	0.8457	0.8169	0.8209	0.8387	0.8207	0.8032	0.823	0.7944	0.9002	0.8534	0.8637	1.0479	1.0089	1.0359	0.9389	0.8766	0.9592	0.9926	1.001	0.9535	0.8987	1.0381	0.9759
30	0.83548	0.84868	0.81388	0.82418	0.84668	0.82368	0.79818	0.80948	0.78278	0.90628	0.86538	0.87378	1.05838	1.04558	1.06228	0.96398	0.89138	0.97808	0.99648	1.00648	0.95858	0.91208	1.04498	0.98548
31	0.84708	0.85268	0.81458	0.82728	0.85378	0.82828	0.79778	0.80328	0.77668	0.91558	0.87778	0.88098	1.06198	1.05948	1.08678	0.97858	0.89938	0.99358	1.01158	1.01088	0.96818	0.91888	1.04958	0.99708
32	0.84798	0.85148	0.81538	0.82538	0.85858	0.83348	0.80008	0.80408	0.77198	0.92178	0.89288	0.88738	1.07268	1.08278	1.03418	0.98578	0.90878	1.01078	0.99988	0.95798	0.97708	0.92228	1.05118	1.01028
33	0.85304	0.85274	0.82154	0.82924	0.86094	0.83954	0.80204	0.80524	0.77364	0.92004	0.89954	0.89004	1.07194	1.10564	1.03634	0.99284	0.91174	1.03174	0.98874	0.97814	0.91974	0.93304	1.05434	1.03134
34	0.86126	0.85476	0.82546	0.83136	0.85796	0.84446	0.81026	0.81126	0.77776	0.92166	0.91136	0.89736	1.07866	1.11016	1.03656	0.99386	0.93106	1.05276	0.95536	0.95766	0.90886	0.92036	1.03936	1.02206
35	0.85824	0.85494	0.82404	0.83304	0.86404	0.84554	0.81434	0.81204	0.78004	0.93944	0.92484	0.88714	1.07734	1.09204	0.99004	0.99604	0.94684	1.06044	0.96004	0.93974	0.86194	0.94054	0.98554	1.01344
36	0.85714	0.85234	0.82324	0.83034	0.86454	0.84774	0.81804	0.82174	0.78134	0.92634	0.92784	0.90514	1.06484	1.05654	0.98174	1.00994	0.95974	1.06954	0.92814	0.91114	0.84124	0.92584	0.96004	0.99514
37	0.85896	0.85136	0.82876	0.83566	0.87026	0.85726	0.82166	0.82656	0.78496	0.93226	0.94966	0.90186	1.06356	1.05596	0.98306	1.00756	0.98176	1.07716	0.89516	0.85236	0.61976	0.90236	0.94836	1.02576
38	0.8569	0.8479	0.8204	0.8271	0.8748	0.8528	0.8285	0.8348	0.7891	0.9351	0.9352	0.8918	1.0231	1.0369	0.9148	1.0118	0.9709	1.0803	0.8653	0.717	0.5844	0.8914	0.9301	0.9499
39	0.85556	0.84696	0.81896	0.83546	0.88376	0.85356	0.82056	0.83426	0.79626	0.92776	0.93576	0.90086	1.01186	0.97846	0.85566	1.00146	0.96486	1.07776	0.78066	0.64146	0.59666	0.87796	0.94176	0.92266
40	0.84768	0.83698	0.81128	0.81568	0.86628	0.84098	0.83378	0.83698	0.79788	0.93688	0.95258	0.90648	1.02118	0.96518	0.66598	0.98558	0.96378	1.06218	0.70828	0.59618	0.59358	0.86458	0.91208	0.89248
41	0.8386	0.8233	0.7985	0.7997	0.8562	0.8178	0.8327	0.8265	0.79	0.9329	0.9271	0.8979	0.954	0.9488	0.6579	0.9712	0.9524	1.0607	0.7047	0.6016	0.5886	0.8558	0.9	0.9009
42	0.82952	0.81092	0.79232	0.81362	0.84722	0.80032	0.83432	0.82092	0.78922	0.95732	0.86912	0.91912	0.97082	0.88582	0.65702	0.98882	0.92732	1.01722	0.74722	0.59492	0.59342	0.84242	0.88402	0.89692
43	0.81444	0.79754	0.78254	0.78384	0.84334	0.80454	0.81674	0.83504	0.78764	0.95154	0.88994	0.93504	0.97244	0.84654	0.70154	0.96244	0.94674	1.03464	0.76564	0.59144	0.60774	0.82584	0.88974	0.90304
44	0.80546	0.78866	0.77676	0.77566	0.84926	0.78966	0.81986	0.83606	0.78376	0.95506	0.84496	0.90166	0.93516	0.83546	0.65306	0.95446	0.95026	1.01786	0.76366	0.60036	0.65156	0.82046	0.87776	0.87106
45	0.7964	0.781	0.7708	0.7572	0.822	0.7832	0.833	0.8149	0.7847	0.9374	0.8659	0.9203	0.9491	0.8433	0.6627	0.9291	0.9445	0.9818	0.7747	0.592	0.6635	0.8149	0.8646	0.8872
46	0.7862	0.7669	0.7702	0.753	0.8244	0.7645	0.8237	0.8056	0.7615	0.9474	0.7734	0.9047	0.9524	0.8414	0.6637	0.9165	0.9313	0.9967	0.778	0.563	0.6727	0.8082	0.8606	0.845
47	0.77992	0.74522	0.76632	0.73532	0.80842	0.74962	0.82012	0.81452	0.76862	0.92992	0.91802	0.90292	0.94462	0.83492	0.66172	0.89772	0.89172	0.96712	0.79032	0.55682	0.66912	0.80882	0.84832	0.84102
48	0.77392	0.74982	0.76812	0.73522	0.80052	0.74682	0.82302	0.80342	0.75722	0.91102	0.82962	0.89782	0.94342	0.80392	0.66072	0.88132	0.93582	0.92932	0.80322	0.56532	0.68972	0.80462	0.85892	0.85502

### Sheet: 3. 50 mM Glucose
Sheet 3: OD600 of L strains grown on 50 mM glucose
Time (h)	L5-1			L6-1			L13-1			L1-2			L2-2			L4-2			ADP1-WT			ADP1_SYNPCA
0	0.0139	0.011	0.0116	0.0137	0.0124	0.0116	0.0152	0.0122	0.0119	0.0138	0.0124	0.0113	0.0144	0.012	0.012	0.0131	0.0142	0.0153	0.0114	0.0103	0.0112	0.0135	0.0095	0.0109
1	0.01872	0.01542	0.01562	0.01722	0.01532	0.01562	0.01652	0.01502	0.01482	0.01672	0.01472	0.01272	0.01522	0.01272	0.01292	0.01752	0.01562	0.01732	0.01042	0.00982	0.01012	0.01122	0.00922	0.00872
2	0.02572	0.02022	0.02082	0.02342	0.02042	0.02082	0.02492	0.02172	0.02212	0.02092	0.01842	0.01642	0.01842	0.01622	0.01702	0.02382	0.02122	0.02562	0.01372	0.01312	0.01252	0.01542	0.01252	0.01182
3	0.03762	0.02932	0.03062	0.03442	0.03152	0.03062	0.04882	0.03892	0.04082	0.03142	0.02682	0.02482	0.02622	0.02312	0.02662	0.04132	0.03612	0.05452	0.01882	0.01842	0.01862	0.02032	0.01852	0.01852
4	0.06144	0.04354	0.05344	0.06254	0.05054	0.05344	0.06944	0.06144	0.06754	0.04804	0.03774	0.03524	0.04484	0.03834	0.04754	0.08194	0.06134	0.10154	0.02104	0.02014	0.02224	0.02694	0.02504	0.02534
5	0.08498	0.05398	0.07688	0.08978	0.06598	0.07688	0.06068	0.05918	0.06178	0.05098	0.04248	0.04208	0.06128	0.04938	0.06708	0.10038	0.07548	0.12398	0.02448	0.02548	0.02738	0.03838	0.03578	0.03568
6	0.07424	0.05814	0.06514	0.08314	0.05904	0.06514	0.07344	0.06674	0.06864	0.05604	0.04794	0.04814	0.06214	0.05334	0.06144	0.08964	0.06834	0.11734	0.03254	0.03464	0.03584	0.05424	0.05034	0.04824
7	0.07814	0.06744	0.07134	0.08554	0.06974	0.07134	0.10624	0.09404	0.10114	0.07224	0.06184	0.06084	0.08184	0.06724	0.07914	0.10084	0.07534	0.12454	0.04534	0.04834	0.04794	0.07464	0.06904	0.06334
8	0.10018	0.08618	0.09438	0.10758	0.09418	0.09438	0.16028	0.14408	0.15588	0.09958	0.08648	0.08538	0.12298	0.10438	0.11728	0.13498	0.10518	0.15388	0.06258	0.06908	0.06638	0.10168	0.09368	0.08458
9	0.14004	0.11834	0.13474	0.14874	0.13374	0.13474	0.21934	0.20154	0.21454	0.13954	0.12254	0.12224	0.17764	0.15464	0.16944	0.17884	0.14794	0.19154	0.08914	0.09814	0.09214	0.13394	0.12444	0.11214
10	0.19202	0.16582	0.18472	0.19702	0.18012	0.18472	0.26822	0.24972	0.26532	0.18732	0.16792	0.16952	0.23162	0.20722	0.22152	0.22322	0.19372	0.23082	0.12522	0.13312	0.12692	0.16852	0.15682	0.14442
11	0.24382	0.21812	0.23442	0.24462	0.22522	0.23442	0.31202	0.29072	0.31022	0.23412	0.21482	0.21682	0.27982	0.25572	0.26882	0.26512	0.23752	0.26752	0.16382	0.16622	0.16142	0.20312	0.18972	0.17782
12	0.2898	0.2652	0.2749	0.2859	0.2649	0.2749	0.3519	0.3304	0.3516	0.2776	0.259	0.2613	0.3237	0.3003	0.3122	0.3023	0.2787	0.3007	0.1977	0.1958	0.1932	0.2359	0.2219	0.213
13	0.3337	0.3108	0.3154	0.3246	0.299	0.3154	0.3903	0.364	0.3908	0.3173	0.2986	0.3028	0.3654	0.339	0.3519	0.3343	0.3118	0.3295	0.2278	0.221	0.2204	0.266	0.2518	0.247
14	0.37554	0.35404	0.35464	0.36044	0.33594	0.35464	0.42674	0.39894	0.42674	0.35614	0.33714	0.34294	0.40404	0.37704	0.38894	0.36784	0.34434	0.35814	0.26034	0.24654	0.24654	0.29984	0.28144	0.28014
15	0.41506	0.39306	0.38976	0.39446	0.36976	0.38976	0.46096	0.42986	0.45876	0.39216	0.37216	0.37906	0.44116	0.41346	0.42346	0.39816	0.37416	0.38606	0.29806	0.27326	0.27376	0.33716	0.31456	0.31436
16	0.45662	0.43412	0.42592	0.43032	0.40372	0.42592	0.49302	0.46172	0.49132	0.43052	0.40862	0.41542	0.47822	0.44812	0.45892	0.43042	0.40472	0.41582	0.34122	0.30682	0.30412	0.37872	0.35252	0.35362
17	0.49544	0.47054	0.46004	0.46564	0.43504	0.46004	0.52404	0.49024	0.52034	0.46814	0.44264	0.44894	0.51304	0.48074	0.48954	0.46134	0.43274	0.44124	0.38554	0.34154	0.33504	0.42154	0.39264	0.39504
18	0.53166	0.50626	0.49096	0.50076	0.46606	0.49096	0.55236	0.51776	0.54816	0.50576	0.47746	0.48336	0.54796	0.51356	0.52156	0.49176	0.46106	0.46686	0.42766	0.37686	0.36726	0.46746	0.43566	0.43916
19	0.56456	0.53806	0.52226	0.53276	0.49696	0.52226	0.58016	0.54486	0.57546	0.54166	0.51326	0.51886	0.58196	0.54586	0.55206	0.52236	0.48966	0.49476	0.46756	0.40966	0.39826	0.51706	0.48226	0.48636
20	0.59938	0.57148	0.55218	0.56598	0.52828	0.55218	0.60878	0.56998	0.60248	0.57898	0.54798	0.55408	0.61528	0.57658	0.58298	0.55218	0.51688	0.52078	0.50488	0.44158	0.42818	0.47698	0.52858	0.53388
21	0.63272	0.60342	0.58472	0.60042	0.55982	0.58472	0.63692	0.59612	0.62972	0.61742	0.58402	0.59132	0.64792	0.60872	0.61422	0.58322	0.54572	0.54942	0.54202	0.47332	0.46002	0.51362	0.47612	0.55612
22	0.67086	0.63966	0.61976	0.63786	0.59476	0.61976	0.66786	0.62396	0.65856	0.66016	0.62466	0.63116	0.68526	0.64376	0.64776	0.61746	0.57816	0.58106	0.57946	0.50696	0.49256	0.55096	0.51376	0.54496
23	0.7051	0.6699	0.6495	0.671	0.6247	0.6495	0.6939	0.6478	0.6838	0.6736	0.6609	0.6687	0.7185	0.6745	0.6784	0.6479	0.6065	0.6099	0.6118	0.5366	0.5231	0.5819	0.5521	0.5851
24	0.74182	0.70662	0.68482	0.70702	0.66142	0.68482	0.72612	0.67522	0.71102	0.64812	0.57842	0.70552	0.73842	0.70862	0.70972	0.68352	0.63742	0.63922	0.64532	0.56762	0.55382	0.60942	0.58412	0.61992
25	0.65222	0.61222	0.71532	0.62852	0.59872	0.71532	0.63922	0.70292	0.73722	0.67482	0.61392	0.63572	0.69532	0.73752	0.74082	0.68602	0.66862	0.66752	0.67682	0.59592	0.58212	0.63402	0.61192	0.64602
26	0.68086	0.64606	0.65456	0.65926	0.62266	0.65456	0.65796	0.65856	0.65226	0.69766	0.64476	0.66936	0.72506	0.67446	0.66706	0.66356	0.69486	0.69986	0.70636	0.62346	0.60946	0.65466	0.63646	0.67456
27	0.70184	0.67234	0.68104	0.68034	0.64734	0.68104	0.66444	0.66744	0.66984	0.71924	0.67034	0.69554	0.75164	0.70464	0.69724	0.69004	0.63664	0.69054	0.73524	0.64924	0.63644	0.67204	0.65704	0.69714
28	0.72184	0.69344	0.70174	0.70014	0.66854	0.70174	0.67114	0.67414	0.67784	0.74024	0.69504	0.72084	0.77544	0.73104	0.72634	0.71294	0.66434	0.67774	0.76334	0.67464	0.66074	0.68764	0.67594	0.71824
29	0.7415	0.716	0.7225	0.7214	0.6912	0.7225	0.6796	0.6811	0.687	0.759	0.7175	0.7453	0.7972	0.7566	0.7532	0.7334	0.6884	0.7036	0.7903	0.6982	0.6847	0.7021	0.6926	0.7377
30	0.75958	0.73568	0.74328	0.73958	0.71178	0.74328	0.68918	0.68998	0.69588	0.77538	0.73798	0.76778	0.81728	0.78158	0.77898	0.75228	0.71158	0.72728	0.81458	0.72058	0.70598	0.71328	0.70838	0.75828
31	0.77608	0.75388	0.76178	0.75618	0.72988	0.76178	0.69868	0.69958	0.70588	0.79078	0.75678	0.78748	0.83548	0.80328	0.80288	0.77078	0.73438	0.75178	0.83798	0.74208	0.72788	0.72498	0.72398	0.77988
32	0.79168	0.77038	0.77948	0.77158	0.74598	0.77948	0.70838	0.71018	0.71518	0.80378	0.77228	0.80528	0.85248	0.82328	0.82688	0.78898	0.75408	0.77488	0.86258	0.76148	0.74718	0.73538	0.73798	0.79878
33	0.80374	0.78504	0.79594	0.78574	0.76074	0.79594	0.71654	0.71994	0.72474	0.81574	0.78624	0.82154	0.86684	0.84084	0.84824	0.80414	0.77344	0.79794	0.88934	0.78194	0.76874	0.74554	0.75204	0.81944
34	0.81706	0.79836	0.81106	0.79816	0.77256	0.81106	0.72416	0.72906	0.73436	0.82606	0.79856	0.83666	0.87996	0.85596	0.86746	0.81736	0.79076	0.81796	0.90896	0.79916	0.78616	0.75476	0.76636	0.84036
35	0.82714	0.80934	0.82554	0.80834	0.78384	0.82554	0.73024	0.73634	0.74554	0.83454	0.80944	0.85214	0.89164	0.86904	0.88664	0.82944	0.80484	0.83934	0.93194	0.81564	0.80294	0.76424	0.77984	0.86164
36	0.83664	0.81914	0.84004	0.81924	0.79404	0.84004	0.73464	0.74344	0.75404	0.84234	0.81954	0.86624	0.90134	0.88154	0.90304	0.83924	0.82004	0.85794	0.94854	0.83254	0.81824	0.77284	0.79334	0.88384
37	0.84626	0.82886	0.85446	0.82906	0.80426	0.85446	0.73986	0.74966	0.76166	0.85006	0.82936	0.88186	0.91106	0.89326	0.92156	0.84986	0.83326	0.87776	0.96806	0.84976	0.83446	0.78266	0.80676	0.90516
38	0.8558	0.8379	0.867	0.838	0.8128	0.867	0.7439	0.7558	0.769	0.8574	0.8379	0.8964	0.9201	0.903	0.9397	0.8597	0.8455	0.8968	0.9899	0.865	0.8536	0.7922	0.8212	0.9275
39	0.86216	0.84696	0.88146	0.84636	0.82096	0.88146	0.74606	0.76106	0.77666	0.86366	0.84686	0.91346	0.92906	0.91226	0.95746	0.86926	0.85696	0.91526	1.00656	0.88106	0.86856	0.80256	0.83636	0.94966
40	0.86808	0.85468	0.89238	0.85388	0.82888	0.89238	0.74808	0.76468	0.78268	0.86988	0.85418	0.92698	0.93688	0.92088	0.97488	0.87848	0.86728	0.93568	1.02108	0.89838	0.88398	0.81308	0.85098	0.97118
41	0.8754	0.8617	0.9053	0.8622	0.8378	0.9053	0.7507	0.7687	0.788	0.8757	0.8621	0.9399	0.9443	0.9299	0.9906	0.8869	0.8772	0.9546	1.0346	0.9123	0.8974	0.8236	0.8665	0.9943
42	0.87892	0.86962	0.91952	0.86842	0.84632	0.91952	0.75282	0.77382	0.79422	0.88092	0.86962	0.95102	0.95062	0.93822	1.00272	0.89422	0.88702	0.97242	1.05202	0.92562	0.90972	0.83322	0.88212	1.01692
43	0.88394	0.87664	0.93164	0.87724	0.85334	0.93164	0.75424	0.77684	0.80034	0.88694	0.87714	0.96554	0.95644	0.94594	1.01774	0.90164	0.89634	0.99194	1.06784	0.93794	0.92354	0.84364	0.89754	1.03974
44	0.88696	0.88276	0.94406	0.88336	0.86026	0.94406	0.75536	0.77986	0.80846	0.89276	0.88466	0.97856	0.96296	0.95366	1.03426	0.90886	0.90656	1.01086	1.08216	0.95416	0.93686	0.85496	0.91336	1.06236
45	0.8922	0.8909	0.9569	0.8912	0.8678	0.9569	0.7572	0.7843	0.8117	0.8989	0.8931	0.9948	0.9687	0.9629	1.0479	0.915	0.9159	1.0318	1.0952	0.9692	0.9513	0.8651	0.9265	1.0855
46	0.8942	0.8986	0.9686	0.8982	0.874	0.9686	0.7589	0.7857	0.8174	0.9041	0.9012	1.0107	0.9723	0.97	1.0636	0.9214	0.9263	1.0476	1.1113	0.9818	0.9619	0.8761	0.9418	1.1087
47	0.89662	0.90622	0.98192	0.90412	0.88152	0.98192	0.76012	0.78782	0.82492	0.90862	0.90912	1.03062	0.97702	0.97652	1.08142	0.92742	0.93482	1.06432	1.12522	0.99722	0.97812	0.88672	0.95792	1.13452
48	0.89922	0.91192	0.99972	0.90642	0.88752	0.99972	0.76112	0.79072	0.83322	0.91182	0.91822	1.05212	0.98162	0.98452	1.09972	0.93292	0.94462	1.08452	1.14082	1.01132	0.99302	0.89692	0.97462	1.16002

### Sheet: 4. Growth parameters
Sheet 4: Growth parameters (μmax, μaverage, and ODmax) of L strains grown on 10 mM benzoate, 50 mM succinate, and 50 mM glucose
	Substrate: 10 mM benzoate
	Strains	µmax	µ_average	OD_max	evolutionary line
	L5-1	0.156317	0.130837	0.781833	1
	L6-1	0.149884	0.123066	0.754533
	L13-1	0.114664	0.0987061	0.705833
	L1-2	0.1729	0.1436	0.754133	2
	L2-2	0.208427	0.156168	0.772533
	L4-2	0.173007	0.115441	0.771767
	ADP1-WT	0.254301	0.215359	0.761789
	ADP1SYNPCA	0.199046	0.15386	0.812478
	Substrate: 50 mM succinate
	Strains	µmax	µ_average	OD_max	evolutionary line
	L5-1	0.443814	0.305259	0.969027	1
	L6-1	0.442998	0.281766	0.95056
	L13-1	0.338235	0.217279	0.942047
	L1-2	0.413502	0.295657	0.964567	2
	L2-2	0.397698	0.321179	1.09187
	L4-2	0.367542	0.245399	1.02462
	ADP1-WT	0.467193	0.415846	1.03693
	ADP1SYNPCA	0.38459	0.349621	1.01251
	Substrate: 50 mM glucose
	Strains	µmax	µ_average	OD_max	evolutionary line
	L5-1	0.342773	0.199289	0.936953	1
	L6-1	0.343558	0.180671	0.93122
	L13-1	0.32291	0.133059	0.79502
	L1-2	0.348263	0.195193	0.96072	2
	L2-2	0.376245	0.165795	1.02195
	L4-2	0.280474	0.143565	0.987353
	ADP1-WT	0.344269	0.194178	1.04839
	ADP1SYNPCA	0.280517	0.167373	1.01052
