## Supplementary Table for "Dual-Chassis Strategy for Bridging Adaptive Evolution and Rational Design for Synthetic Biology"

### Sheet: S1. Strains
Suplementary Table S1. Strains used in this study
No	Strains	Characteristics	Reference or Source
Escherichia coli
1	XL1 Blue	Wild-type E. coli XL1-Blue	Stratagene, USA
2	XL1-pIX-mRFP	XL1 Blue carrying integrative plasmid to replace poxB site in A. baylyi ADP1 with mRFP-luxR inducible promoter, KanR, CmR	(1)
3	XL1-pIX-PCA	XL1 Blue carrying integrative plasmid to replace poxB site in A. baylyi ADP1 with PCA genes-luxR inducible promoter, KanR, CmR	This study
4	XL1 pBTK662-Gm	XL1 Blue carrying plasmid containing tdk-GmR, CmR	This study
5	E. coli pBTK622	Escherichia coli carrying plasmid containing tdk-kanR, CmR	(2)
Acinetobacter baylyi ADP1			DSM 24193, DSMZ, (4)
1	ADP1-WT	Wild-type A. baylyi ADP1, ADP1(S)	This study
2	ADP1 DCAT	ADP1 with deletion of catechol pathway (Dant (antA, antB, antC) Dsal-are-ben-cat (salA, salR, salE, ACIAD1427, areABC, areR, ACIAD1433, benK, benR, benABCDE, catA, ACIAD1443, ACIAD1444, catM, catBCIJFD)	This study
3	ADP1 DPCA	ADP1 with deletion of protocatechuate pathway (Dpca-qui-pob-hca (pca (pcaUIJFBDKCHG), qui (quiBCXA), ACIAD1717, pob (pobR, pobA), hca (hcaG, ACIAD1721, hcaABCDE, hcaK, hcaR), Dvan (vanR, vanB, vanA, ACIAD0981, vanK, ACIAD0983)	This study
4	ADP1 DDCA	ADP1 with deletion of dicarboxylic acids pathway (mucK, caiB, dcaS, ACIAD1685, dcaR, dcaF, dcaH, dcaC, dcaE, dcaA, dcaK, dcaIJP, ACIAD1698, ACIAD1699)	This study
5	ADP1 DKAP	ADP1 with deletion of cathecol (Dant Dsal-are-ben-cat), protocathecuate (Dpca-qui-pob-hca Dvan), and dicarboxylic acids pathway	This study
6	ADP1 DCAT DDCA	ADP1 with deletion of catechol and dicarboxylic acid pathway	This study
7	ADP1 DPCA DDCA	ADP1 with deletion of protocatechuate and dicarboxylic acid pathway	This study
8	ADP1 DCAT(sp)	ADP1 DCAT; replaced of CRISPR region with cat spacer	This study
9	ADP1 DPCA(sp)	ADP1 DPCA; replaced CRISPR region with pca spacer	This study
10	ADP1 DCAT DDCA(sp)	ADP1 DCAT DDCA; replaced CRISPR region with cat spacer	This study
11	ADP1 DPCA DDCA(sp)	ADP1 DPCA DDCA; replaced CRISPR region with pca spacer	This study
12	ADP1 mRFP-L1	ADP1 DPCA DDCA DpoxB with genome integration of luxR-Bba_0034-mRFP1, luxR inducible system, KanR (location I: poxB site)	This study
13	ADP1 mRFP-L2	ADP1 DPCA DDCA with genome integration of luxR-Bba_0034-mRFP1, luxR inducible system, KanR (location II: pca-qui-pob-hca site)	This study
14	ADP1 mRFP-L2R	ADP1 DPCA DDCA with genome integration of luxR-Bba_0034-mRFP1, luxR inducible system, KanR (reverse direction, location II: pca-qui-pob-hca site)	This study
15	ADP1SYNPCA	ADP1 DPCA DDCA DpoxB with genome integration of BCD9-pcaH, BCD9-pcaG, BCD7-pcaB, BCD14-pcaC to poxB site, luxR inducible system, kanR	This study
16	ADP1SYNPCA-1 E1-1	Colony #1 of ADP1SYNPCA obtained after ALE on protocatechuate (day 3), evolutionary line 1	This study
17	ADP1SYNPCA-2 E1-2	Colony #1 of ADP1SYNPCA obtained after ALE on protocatechuate (day 3), evolutionary line 2	This study
18	ADP1SYNPCA-1 M1-1	Colony #1 of ADP1SYNPCA obtained after ALE on protocatechuate (day 7), evolutionary line 1	This study
19	ADP1SYNPCA-2 M1-2	Colony #1 of ADP1SYNPCA obtained after ALE on protocatechuate (day 7), evolutionary line 2	This study
20	ADP1SYNPCA-1 L5-1	Colony #5 of ADP1SYNPCA obtained after ALE on protocatechuate (day 14), evolutionary line 1	This study
21	ADP1SYNPCA-1 L6-1	Colony #6 of ADP1SYNPCA obtained after ALE on protocatechuate (day 14), evolutionary line 1	This study
22	ADP1SYNPCA-1 L13-1	Colony #13 of ADP1SYNPCA obtained after ALE on protocatechuate (day 14), evolutionary line 1	This study
23	ADP1SYNPCA-2 L1-2	Colony #1 of ADP1SYNPCA obtained after ALE on protocatechuate (day 14), evolutionary line 2	This study
24	ADP1SYNPCA-2 L2-2	Colony #2 of ADP1SYNPCA obtained after ALE on protocatechuate (day 14), evolutionary line 2	This study
25	ADP1SYNPCA-2 L4-2	Colony #4 of ADP1SYNPCA obtained after ALE on protocatechuate (day 14), evolutionary line 2	This study
26	ADP1SYNPCA2.0	ADP1SYNPCA with catBR257R, obtained from RAMSES	This study
27	L5-1 D1814-1845	ADP1SYNPCA-1 L5-1 with deletion of multiplied region ACIAD1814-1845	This study
28	L6-1 D1814-1845	ADP1SYNPCA-1 L6-1 with deletion of multiplied region ACIAD1814-1845	This study
29	L1-2 D1814-1845	ADP1SYNPCA-2 L1-2 with deletion of multiplied region ACIAD1814-1845	This study
30	L2-2 D1814-1845	ADP1SYNPCA-2 L2-2 with deletion of multiplied region ACIAD1814-1845	This study
31	L4-2 D1814-1845	ADP1SYNPCA-2 L4-2 with deletion of multiplied region ACIAD1814-1845	This study
32	ADP1SYNPCA DcatB	ADP1SYNPCA with catB deletion	This study
33	ISx	Transposon-free A. baylyi ADP1	(2)
34	CRISPR-Ready	ISx with native CRISPR spacer array replaced with a tdk-kanR cassette	This study
35	ISx DCAT	ISx with deletion of catechol pathway (Dant (antA, antB, antC) Dsal-are-ben-cat (salA, salR, salE, ACIAD1427, areABC, areR, ACIAD1433, benK, benR, benABCDE, catA, ACIAD1443, ACIAD1444, catM, catBCIJFD)	This study
36	ISx DPCA	ISx with deletion of protocatechuate pathway (Dpca-qui-pob-hca (pca (pcaUIJFBDKCHG), qui (quiBCXA), ACIAD1717, pob (pobR, pobA), hca (hcaG, ACIAD1721, hcaABCDE, hcaK, hcaR), Dvan (vanR, vanB, vanA, ACIAD0981, vanK, ACIAD0983)	This study
37	ISx DDCA	ISx with deletion of dicarboxylic acids pathway (mucK, caiB, dcaS, ACIAD1685, dcaR, dcaF, dcaH, dcaC, dcaE, dcaA, dcaK, dcaIJP, ACIAD1698, ACIAD1699)	This study
38	ISx DKAP	ISx with deletion of cathecol (Dant Dsal-are-ben-cat), protocathecuate pathways (Dpca-qui-pob-hca Dvan), and dicarboxylic acids pathway	This study
39	ISxcsrA	ISx with truncated csrA gene	(4)
40	ISxcsrA DCAT	ISxcsrA with deletion of catechol pathway (Dant (antA, antB, antC) Dsal-are-ben-cat (salA, salR, salE, ACIAD1427, areABC, areR, ACIAD1433, benK, benR, benABCDE, catA, ACIAD1443, ACIAD1444, catM, catBCIJFD)	This study
41	ISxcsrA DPCA	ISxcsrA with deletion of protocatechuate pathway (Dpca-qui-pob-hca (pca (pcaUIJFBDKCHG), qui (quiBCXA), ACIAD1717, pob (pobR, pobA), hca (hcaG, ACIAD1721, hcaABCDE, hcaK, hcaR), Dvan (vanR, vanB, vanA, ACIAD0981, vanK, ACIAD0983)	This study
42	ISxcsrA DDCA	ISxcsrA with deletion of dicarboxylic acids pathway (mucK, caiB, dcaS, ACIAD1685, dcaR, dcaF, dcaH, dcaC, dcaE, dcaA, dcaK, dcaIJP, ACIAD1698, ACIAD1699)	This study
43	ISxcsrA DKAP	ISxcsrA with deletion of cathecol (Dant Dsal-are-ben-cat), protocathecuate pathways (Dpca-qui-pob-hca Dvan), and dicarboxylic acids pathway	This study
44	ISxcsrA DPCA DDCA	ISxcsrA with deletion of protocatechuate and dicarboxylic acid pathway	This study
45	ISxSYNPCA	ISxcsrA DPCA DDCA DpoxB with genome integration of BCD9-pcaH, BCD9-pcaG, BCD7-pcaB, BCD14-pcaC to poxB site, luxR inducible system, kanR	This study
46	ISxSYNPCA2.0	ISxcsrA with catBR257R , obtained from RAMSES	This study
References
1	Tuomela, H., Koivisto, J., Efimova, E. and Santala, S., 2025. Conversion and upgrading of syringate by Acinetobacter baylyi ADP1. Microbial Cell Factories, 24(1), p.209.
2	Suárez, G.A., Dugan, K.R., Renda, B.A., Leonard, S.P., Gangavarapu, L.S. and Barrick, J.E., 2020. Rapid and assured genetic engineering methods applied to Acinetobacter baylyi ADP1 genome streamlining. Nucleic acids research, 48(8), pp.4585-4600.
3	Suárez, G.A., Renda, B.A., Dasgupta, A. and Barrick, J.E., 2017. Reduced mutation rate and increased transformability of transposon-free Acinetobacter baylyi ADP1-ISx. Applied and environmental microbiology, 83(17), pp.e01025-17.
4	Gifford, I., Vergis, M.R. and Barrick, J.E., 2025. Genome evolution of Acinetobacter baylyi ADP1 during laboratory domestication: acquired mutations impact competence and metabolism. Applied and Environmental Microbiology, pp.e00936-25.

### Sheet: S2. Plasmids
Supplementary Table S2. Plasmids used in this study
No	Plasmids	Characteristics	Reference
1	pBTK622	Plasmid containing tdk-kanR with BsaI-BsmBI sites for gene deletion in ADP1, CmR for maintenance in E. coli	(2)
2	pBTK662-Gm	Plasmid derived from pBTK622, KanR is replaced with GmR	This study
2	pLuxR-mRFP	Integrative vector for replacing poxB site with genes containing luxR inducible system-Plac promoter, RBS (BBa_0034)-mRFP1-KanR	(1)
3	pLuxR-PCA	Integrative vector for replacing poxB site with genes containing luxR inducible system-Plac promoter, BCD9-pcaH, BCD9-pcaG, BCD7-pcaB, BCD14-pcaC-KanR	This study
References
1	Tuomela, H., Koivisto, J., Efimova, E. and Santala, S., 2025. Conversion and upgrading of syringate by Acinetobacter baylyi ADP1. Microbial Cell Factories, 24(1), p.209.
2	Suárez, G.A., Dugan, K.R., Renda, B.A., Leonard, S.P., Gangavarapu, L.S. and Barrick, J.E., 2020. Rapid and assured genetic engineering methods applied to Acinetobacter baylyi ADP1 genome streamlining. Nucleic acids research, 48(8), pp.4585-4600.

### Sheet: S3. Promoter, RBS, terminator
Supplementary Table S3. Promoter and RBS sequences used in this study
No	Element	Type	Sequences (5 à 3)	Reference
1	BCD9	RBS	gggcccaagttcacttaaaaaggagatcaacaatgaaagcaattttcgtactgaaacatcttaatcatgcagaggagtctttctaATG	(5)
2	BCD7	RBS	gggcccaagttcacttaaaaaggagatcaacaatgaaagcaattttcgtactgaaacatcttaatcatgctggggagggtttctaATG	(5)
3	BCD14	RBS	gggcccaagttcacttaaaaaggagatcaacaatgaaagcaattttcgtactgaaacatcttaatcatgcggtggagggtttctaATG	(5)
4	Tlpp	Terminator	aaaaatggcgcacattgtgcgacattttttttgtctgccgtttaccgctactgcgtcacg	(6)
References
5	Biggs, B.W., Bedore, S.R., Arvay, E., Huang, S., Subramanian, H., McIntyre, E.A., Duscent-Maitland, C.V., Neidle, E.L. and Tyo, K.E.J., 2020. Development of a genetic toolset for the highly engineerable and metabolically versatile Acinetobacter baylyi ADP1. Nucleic Acids Research, 48(9), pp.5169-5182.
6	Santala, S., Efimova, E., Karp, M. et al. Real-Time monitoring of intracellular wax ester metabolism. Microb Cell Fact 10, 75 (2011). https://doi.org/10.1186/1475-2859-10-75

### Sheet: S4. Primers
Supplementary Table S4. Primers used in this study
No	Primer's name	Sequences (5’ to 3’)
Deletion of catechol pathway
1	ant-UF	gctccataaaatatcttgctgttg
2	ant-UR	ATGCGGTCTCACGTTCGTCTCAGACcagtcatgggctcttcctct
3	ant-DF	GgATGGTCTCAGCTGCGTCTCAGGTCtaatgcccatttcccttgca
4	ant-DR	ctttatcaattttgagaattaactgagga
5	sal-are-UF	TGATCTGATGTGCATCTTCA
6	sal-are-UR	aTGtGGTCTCACGTTCGTCTCAGACCGGCTATACTAATTTTTTTACccac
7	ben-cat-DF	tgATGGTCTCAGCTGCGTCTCAGGTCTTTGATCTTTTTGACAGATAGag
8	ben-cat-DR	CATTGGCATGAATCACATCTAC
Deletion of PCA pathway
1	pca-qui-UF	GTCGATTATTTATATTACTCCagtt
2	pca-qui-UR	ATGCGGTCTCACGTTCGTCTCAGACCTTCGAATTTCAAACATAATGttcg
3	pob-hca-DF	GgATGGTCTCAGCTGCGTCTCAGGTCCTTTAATTATTGTTCAGCTTTCtta
4	pob-hca-DR	CACCTTCTTAAAGCATTCAATGG
5	van-UF	GTTGAAATTGGTTTTTTTCA
6	van-UR	ATGCGGTCTCACGTTCGTCTCAGACCtGATGACATTACAGCCAC
7	van2-DF	GgATGGTCTCAGCTGCGTCTCAGGTCACCCACTATTTGTATACATT
8	van2-DR	ACTGGGATACTGGACTTG
Deletion of dicarboxylic acid pathway
1	mucK-UF	TTACATGTTAGGGTAATTCG
2	mucK-UR	ATGCGGTCTCACGTTCGTCTCAGACCcTTATAAATGCTTATACACTtc
3	dca2-DF	GCATGGTCTCAGCTGCGTCTCAGGTCgcatgagaTATCCTTTAGATC
4	dca2-DR	GGTACGATAAATAACGAAATC
Spacer for CRISPR-Lock
1	TS-cat-spacer	CGATCGTCTCAGTTCGTCATCGCATAGATGATTTAGAAACAAAGAGCTGGTTGCTGCACTGGCCGGACTTGGTTCGTCATCGCATAGATGATTTAGAAAAGAGACGCGAT
2	BS-cat-spacer	ATCGCGTCTCTTTTCTAAATCATCTATGCGATGACGAACCAAGTCCGGCCAGTGCAGCAACCAGCTCTTTGTTTCTAAATCATCTATGCGATGACGAACTGAGACGATCG
3	TS-pca-spacer	CGATCGTCTCAGTTCGTCATCGCATAGATGATTTAGAAAAAAGATGGTTTGCCGATTGGTGAACGTGTCATGTTCGTCATCGCATAGATGATTTAGAAAAGAGACGCGAT
4	BS-pca-spacer	ATCGCGTCTCTTTTCTAAATCATCTATGCGATGACGAACATGACACGTTCACCAATCGGCAAACCATCTTTTTTCTAAATCATCTATGCGATGACGAACTGAGACGATCG
5	CRISPR-UF	TTATCTGGAAAAAGTTCGTGTC
6	CRISPR-UR	ATGCGGTCTCACGTTCGTCTCAGAACTAGAGTTAAGTCAAAACAAAACCCT
7	CRISPR-DF	GCATGGTCTCAGCTGCGTCTCAGAAATATTAAAAGCAACATCGATAAGAT
8	CRISPR-DR	ACGCGCATCATACTCACTTA
PCA integration
1	pcaH-FW	aGGTCTCtATGTCTCAAATTATTTGGggagcTTAC
2	pcaH-RV	aGGTCTCTtcctTTAAGTTAAGTCATTTTCGAAGTAAGTC
3	pcaG-FW	aGGTCTCtATGAATGGTTGGaattttcaggAAC
4	pcaG-RV	aGGTCTCtttctTTAGATATCGAAAAATACCGTTTCG
5	pcaB-FW	aGGTCTCtATGAGCCAGTTATATGCCAGC
6	pcaB-RV	cGGTCTCtTTTCTCACTTTGCCTCTCCTTTTGc
7	pcaC-FW	catGCGGTGGAGGGTTTCTAATGAATGATGAACAACGTTAtaaac
8	pcaC-RV	aGGTCTCTttccTTAATCCTTGTTTACTTTTTCAGGTG
9	BCD9-pcaH-FW	aGGTCTCtaacggggcccaagttcacttaa
10	BCD9-pcaH-RV	aGGTCTCtaCATtagaaagactcctctgcatgattaag
11	BCD9-pcaG-FW	aGGTCTCtaggagggcccaagttcacttaa
12	BCD9-pcaG-RV	aGGTCTCtTCATtagaaagactcctctgcatgattaag
13	BCD7-pcaB-FW	aGGTCTCtagaagggcccaagttcacttaaaaagg
14	BCD7-pcaB-RV	aGGTCTCtTCATTAGAAACCCTCCCCAGCatgattaagATG
15	BCD14-pcaC-FW	aGGTCTCtGAAAgggcccaagttcacttaa
16	BCD14-pcaC-RV	TAACGTTGTTCATCATTCATTAGAAACCCTCCACCGCatgattaagatg
17	KanR-tlpp-FW	aGGTCTCtGGAAtaacgctgatagtgctagtgtagat
18	luxR-to-PCA-RV	cGGTCTCtCGTTaatctgcgctcttcccagt
19	poxB-UF	ccttgataaggaatacccatgcc
20	poxB-DR	TGATAACTTGGATCGGGGGT
luxR-mRFP to PCA site
1	luxR-mRFP-kan-FW	aGGTCTCtCGAAcaattcaatttccattcgccattcag
2	luxR-mRFP-kan-RV	aGGTCTCtAAAGcctagggcttaatgcgcc
3	luxR-mRFP-kan-flip-FW	aGGTCTCtAAAGcaattcaatttccattcgccattcag
4	luxR-mRFP-kan-flip-RV	aGGTCTCtCGAAcctagggcttaatgcgcc
Reverse engineering
1	catB-P6	ACAGTAAGGAGCTGACGTAACC
2	catB-P3	CCATAGTCTCCATTGCCGGC
3	1813-UF	ATATTTTTTCTCTTCAAGtttcttaactg
4	1813-UR	ATGCGGTCTCACGTTCGTCTCAGAccTACCTTACCTGGCGG
5	1845-UF	GCATGGTCTCAGCTGCGTCTCAGGTCcgGTCTGATTTCTGCATAACTT
6	1845-DR	CAAGATTTAAGGACTGAGATttcg
7	catB-UF	ACACCTCCTGTACACAG
8	catB-UR	ATGCGGTCTCACGTTCGTCTCAGACCcggTCCATCTTCTTTTCaat
9	catB-DF	GCATGGTCTCAGCTGCGTCTCAGGTCggAAGAGGAAATTTACTATGTTG
10	catB-DR	GTGAAATACTGGCATATTTATTCC

### Sheet: S5. aromatic pathway deletion
Supplementary Table S5. Deleted regions
Acinetobacter baylyi ADP1		https://www.ncbi.nlm.nih.gov/pmc/articles/PMC2290942/			msb200810-s2.xls
(E). Gene essentiality A. baylyi ADP1 data: D, dispensable; Ess, essential; DB mutant, mutants with a genomic duplication corresponding to an essential gene; N.A, mutant not attempted; T.C., mutant not obtained due to experimental problems
gene ID	frame	gene name A. baylyi ADP1	Gene function	essentiality status in A. baylyi ADP1	possible A. baylyi ADP1 paralogous genes	TIGR role	size	start - stop
CATECHOL BRANCH
ACIAD1424	2	salA	salicylate 1-monooxygenase	D	ACIAD0984	-	29753 bp	1419853 - 1449606
ACIAD1425	3	salR	transcriptional regulator (LysR family)	D	-	Regulatory functions
ACIAD1426	-2	salE	salicylate esterase	D	-	-
ACIAD1427	-2	-	putative fatty acid and hydrocarbon transporter (SalD)	D	-	Energy metabolism
ACIAD1428	-1	areA	esterase for aryl ester catabolic pathway	D	-	Fatty acid and phospholipid metabolism
ACIAD1429	-2	areB	aryl-alcohol dehydrogenase	D	ACIAD1879 ACIAD1578	-
ACIAD1430	-2	areC	benzaldehyde dehydrogenase II	D	ACIAD1725 ACIAD1009 ACIAD3445 ACIAD3642	-
ACIAD1431	-1	areR	sigma(54)-dependent transcriptionnal regulator for areCBA operon	D	-	-
ACIAD1433	3	-	putative porin for benzoate transport (BenP)	D	ACIAD1722	-
ACIAD1434	1	benK	benzoate transport protein (MFS superfamily)	D	ACIAD1815 ACIAD1727 ACIAD1709	Transport and binding proteins
ACIAD1435	-1	benR	transcriptional regulator of benzoate degradation (LysR family)	D	ACIAD3169 ACIAD1445 ACIAD0813 ACIAD0448	-
ACIAD1436	1	benA	benzoate 1,2-dioxygenase alpha subunit	D	ACIAD2669	Energy metabolism
ACIAD1437	3	benB	benzoate 1,2-dioxygenase beta subunit	D	ACIAD2670	Energy metabolism
ACIAD1438	3	benC	benzoate 1,2-dioxygenase electron transfer component [Includes: Ferredoxin; Ferredoxin--NAD(+) reductase]	D	ACIAD2671	Energy metabolism
ACIAD1439	3	benD	cis-1,2-dihydroxycyclohexa-3,5-diene-1-carboxylate dehydrogenase,(cis-1,2-dihydroxy-3,4-cyclohexadiene-1-carboxylate dehydrogenase) (2-hydro-1,2-dihydroxybenzoate dehydrogenase) (DHB dehydrogenase)	D	ACIAD1824 ACIAD1022	Energy metabolism
ACIAD1440	2	benE	benzoate membrane transport protein MFS superfamily)	D	ACIAD1982	Transport and binding proteins
ACIAD1442	1	catA	catechol 1,2-dioxygenase	T.C.	-	Energy metabolism
ACIAD1443	1	-	conserved hypothetical protein	D	-	-
ACIAD1444	3	-	conserved hypothetical protein	D	-	-
ACIAD1445	-1	catM	HTH-type transcriptional regulator catM (Cat operon transcriptional regulator) (LysR family)	D	ACIAD3169 ACIAD1435 ACIAD0813	-
ACIAD1446	2	catB	muconate cycloisomerase I (Cis,cis-muconate lactonizing enzyme I) (MLE)	D	-	Energy metabolism
ACIAD1447	1	catC	muconolactone delta-isomerase (MIase)	T.C.	-	Energy metabolism
ACIAD1448	3	catI	3-oxoadipate CoA-transferase subunit A (Beta-ketoadipate:succinyl-CoA transferase subunit A)	D	ACIAD2513 ACIAD1704 ACIAD1695	-
ACIAD1449	1	catJ	3-oxoadipate CoA-transferase subunit B (Beta-ketoadipate:succinyl-CoA transferase subunit B)	D	ACIAD2514 ACIAD1705 ACIAD1696	Energy metabolism
ACIAD1450	1	catF	beta-ketoadipyl CoA thiolase	D	ACIAD2988 ACIAD2516 ACIAD1706 ACIAD1689 ACIAD0334	Central intermediary metabolism|Energy metabolism
ACIAD1451	1	catD	3-oxoadipate enol-lactonase II (Beta-ketoadipate enol-lactone hydrolase II)	D	ACIAD1708	Central intermediary metabolism|Energy metabolism
ACIAD2669	1	antA	anthranilate dioxygenase large subunit	D	ACIAD1436	Energy metabolism	2953 bp	2623093 - 2626045
ACIAD2670	3	antB	anthranilate dioxygenase small subunit	D	ACIAD1437	Amino acid biosynthesis|Energy metabolism
ACIAD2671	2	antC	anthranilate dioxygenase reductase	D	ACIAD1438	Energy metabolism
DICARBOXYLIC ACID BRANCH
ACIAD1681	-3	mucK	cis,cis-muconate transport protein (MFS superfamily)	D	ACIAD1694	Transport and binding proteins	19305 bp	1685937 - 17705241
ACIAD1683	1	caiB	L-carnitine dehydrogenase	D	ACIAD2985 ACIAD1687	-
ACIAD1684	3	dcaS	transcriptional regulator (IclR family)	D	ACIAD1688	Regulatory functions
ACIAD1685	-2	-	putative transport protein (MFS superfamily)	D	ACIAD3084 ACIAD1698	Transport and binding proteins
ACIAD1687	1	caiB	L-carnitine dehydrogenase	D	ACIAD2985 ACIAD1683	-
ACIAD1688	-1	dcaR	transcriptional regulator (IclR family)	D	ACIAD1684	Regulatory functions
ACIAD1689	-3	dcaF	beta-ketoadipyl CoA thiolase	D	ACIAD1977 ACIAD1706 ACIAD1569 ACIAD1450 ACIAD0334	Central intermediary metabolism|Energy metabolism
ACIAD1690	-1	dcaH	dehydrogenase	D	-	Central intermediary metabolism
ACIAD1691	-1	dcaC	oxidoreductase; putative ketoacyl-CoA reductase	D	ACIAD2509 ACIAD1828 ACIAD0989	Fatty acid and phospholipid metabolism
ACIAD1692	-2	dcaE	enoyl-CoA hydratase	D	ACIAD3073 ACIAD1820 ACIAD1726 ACIAD1608 ACIAD1571	Fatty acid and phospholipid metabolism
ACIAD1693	1	dcaA	acyl-CoA dehydrogenase	D	ACIAD1660 ACIAD1613 ACIAD1607 ACIAD3191	-
ACIAD1694	2	dcaK	transport protein in catabolism of dicarboxylic acids (MFS superfamily)	D	ACIAD1681	Energy metabolism
ACIAD1695	3	dcaI	acyl-CoA-transferase subunit A	D	ACIAD2513 ACIAD1704 ACIAD1448	-
ACIAD1696	2	dcaJ	acyl-CoA-transferase subunit B	D	ACIAD2514 ACIAD1705 ACIAD1449	Energy metabolism
ACIAD1697	2	dcaP	porin precurseur in catabolism of dicarboxylic acids	T.C.	ACIAD2054	Energy metabolism
ACIAD1698	2	-	putative transport protein (MFS superfamily)	D	ACIAD3084 ACIAD1685	-
ACIAD1699	-3	-	conserved hypothetical protein; putative protein involved in aromatic compounds catabolism	D	ACIAD2731	-
PROTOCATECHUATE BRANCH
ACIAD1702	-1	pcaU	regulatory protein for pca operon (activator)	D	ACIAD1718	Regulatory functions	30165 bp	1708109-1738273
ACIAD1704	2	pcaI	3-oxoadipate CoA-transferase subunit A (Beta- ketoadipate:succinyl-CoA transferase subunit A)	D	ACIAD2513 ACIAD1695 ACIAD1448	-
ACIAD1705	3	pcaJ	3-oxoadipate CoA-transferase subunit B (Beta- ketoadipate:succinyl-CoA transferase subunit B)	D	ACIAD2514 ACIAD1696 ACIAD1449	Energy metabolism
ACIAD1706	3	pcaF	beta-ketoadipyl CoA thiolase	D	ACIAD2988 ACIAD1689 ACIAD1612 ACIAD1450 ACIAD0694 ACIAD0334	Central intermediary metabolism|Energy metabolism
ACIAD1707	2	pcaB	3-carboxy-cis,cis-muconate cycloisomerase (3-carboxymuconate lactonizing enzyme) (CMLE)	D	-	Energy metabolism
ACIAD1708	1	pcaD	3-oxoadipate enol-lactonase I (Enol-lactone hydrolase I) (Beta-ketoadipate enol-lactone hydrolase I)	D	ACIAD1451	Central intermediary metabolism|Energy metabolism
ACIAD1709	2	pcaK	4-hydroxybenzoate transporter (MFS superfamily)	D	ACIAD1815 ACIAD1727 ACIAD1434 ACIAD0982 ACIAD0233	Transport and binding proteins
ACIAD1710	2	pcaC	gamma-carboxymuconolactone decarboxylase (CMD)	D	ACIAD2538 ACIAD2278	Energy metabolism
ACIAD1711	2	pcaH	protocatechuate 3,4-dioxygenase beta chain (3,4-PCD)	D	ACIAD1712	Energy metabolism
ACIAD1712	1	pcaG	protocatechuate 3,4-dioxygenase alpha chain (3,4-PCD)	D	ACIAD1711	Energy metabolism
ACIAD1713	1	quiB	catabolic 3-dehydroquinate dehydratase (3- dehydroquinase)	D	-	Amino acid biosynthesis
ACIAD1714	2	quiC	3-dehydroshikimate dehydratase (DHS dehydratase) (DHSase)	D	-	-
ACIAD1715	3	quiX	porin	D	ACIAD2984	Transport and binding proteins
ACIAD1716	3	quiA	quinate/shikimate dehydrogenase [Pyrroloquinoline-quinone] (NAD(P)-independent quinate dehydrogenase)	D	ACIAD2983	-
ACIAD1717	-3	-	putative regulatory protein (PobS)	D	ACIAD2745	Regulatory functions
ACIAD1718	-2	pobR	p-hydroxybenzoate hydroxylase transcriptional activator	DB mutant	ACIAD1702	Biosynthesis of cofactors, prosthetic groups, and carriers
ACIAD1719	3	pobA	p-hydroxybenzoate hydroxylase (4-hydroxybenzoate 3- monooxygenase)	D	-	Energy metabolism
ACIAD1720	-1	hcaG	chlorogenate esterase	D	-	Energy metabolism
ACIAD1721	-3	-	conserved hypothetical protein	D	-	-
ACIAD1722	-3	hcaE	porin	D	ACIAD1433 ACIAD0983	Transport and binding proteins
ACIAD1723	-3	hcaD	acyl coenzyme A dehydrogenase	D	ACIAD2226 ACIAD1607 ACIAD3191	-
ACIAD1724	-3	hcaC	coenzyme A ligase	D	-	Energy metabolism|Fatty acid and phospholipid metabolism
ACIAD1725	-2	hcaB	hydroxybenzaldehyde dehydrogenase	D	ACIAD2539 ACIAD1430 ACIAD1009	-
ACIAD1726	-2	hcaA	enoyl-CoA hydratase/lyase	D	ACIAD1692	Amino acid biosynthesis|Energy metabolism|Fatty acid and phospholipid metabolism
ACIAD1727	2	hcaK	transporter of hydroxycinnamates (MFS superfamily)	D	ACIAD1815 ACIAD1709 ACIAD1434	Transport and binding proteins
ACIAD1728	2	hcaR	Repressor protein of the Hydroxycinnamate (hca) catabolic genes	D	-	-
ACIAD0978	3	vanR	transcriptional regulator for ferulate or vanillate catabolism (GntR family)	D	-	Regulatory functions	6239 bp	964806-971044
ACIAD0979	-2	vanB	vanillate O-demethylase oxidoreductase (Vanillate degradation ferredoxin-like protein)	D	-	-
ACIAD0980	-3	vanA	vanillate O-demethylase oxygenase subunit (4-hydroxy-3-methoxybenzoate demethylase)	D	-	-
ACIAD0982	1	vanK	vanillate transporter (MFS superfamily)	D	ACIAD1709	Transport and binding proteins
ACIAD0983	2	-	putative porin for vanillate trafficking (VanP)	D	ACIAD1722	Transport and binding proteins

### Sheet: S6. Tested aromatic compounds
Supplementary Table S6. List of aromatic compounds and their concentration used in this study
	Branch	Compound	Concentration (mM)	Stock concentration
	Catechol	Benzoate	5, 10, 25	100 mM
	Protocatechuate	4HB	5, 10, 25	100 mM
		p-Coumarate	5, 10, 25	100 mM
		trans-Ferulate	5, 10, 25	100 mM
		Vanillate	5, 10, 25	100 mM
		Protocatechuate (PCA)	5, 10, 25	100-200 mM
	Dicarboxylic acid	Adipate	5, 10, 25	1 M

### Sheet: S7. ALE
Supplementary Table S7. Adaptive laboratory evolution (ALE) of ADP1SYNPCA strains on PCA
			transfer of cells to the fresh medium (starting OD600 = 0.1)
			2
		ln2	0.693147
		ln		3.21286			3.33042		3.20812		3.19048		3.24843		3.54241		3.57305		3.62501		3.60005		3.60821		3.61227		3.61765			No. of generations
		ODstop/ODstart		24.85			27.95		24.7325		24.3		25.75		34.55		35.625		37.525		36.6		36.9		37.05		37.25
		generations		4.63517			4.80478		4.62834		4.60288		4.6865		5.11061		5.15482		5.22978		5.19377		5.20555		5.2114		5.21917			59.6828
day		0	1	2	3	3	4	4	5	5	6	6	7	7	8	8	9	9	10	10	11	11	12	12	13	13	14
PCA (OD600)		0.1	0.1	0.705	2.485	0.1	2.795	0.1	2.47325	0.1	2.43	0.1	2.575	0.1	3.455	0.1	3.5625	0.1	3.7525	0.1	3.66	0.1	3.69	0.1	3.705	0.1	3.725
PCA conc.		25 mM PCA												50 mM PCA
Evolutionary Line 1			Evolutionary Line 2
ADP1SYNPCA-1			ADP1SYNPCA-2
Time (h)	OD600		Time (h)	OD600
0	0.1		0	0.1
1	0.1		1	0.1
2	0.61		2	0.8
3	2.82		3	2.15
3	0.1		3	0.1
4	2.66		4	2.93
4	0.1		4	0.1
5	2.2265		5	2.72
5	0.1		5	0.1
6	2.27		6	2.59
6	0.1		6	0.1
7	2.45		7	2.7
7	0.1		7	0.1
8	3.53		8	3.38
8	0.1		8	0.1
9	3.675		9	3.45
9	0.1		9	0.1
10	3.745		10	3.76
10	0.1		10	0.1
11	3.545		11	3.775
11	0.1		11	0.1
12	3.715		12	3.665
12	0.1		12	0.1
13	3.625		13	3.785
13	0.1		13	0.1
14	3.65		14	3.8

### Sheet: S8. Mutations found in isolates
Supplementary Table S8. List of mutations and breseq-predicted mutation in evolved strains
No	Position	Mutation	Annotation	Gene	Description
1	1439256	C→A	R257R (CGA→AGA)	catB →	muconate cycloisomerase I
2	1426824	A→T	Y293* (TAT→TAA)	benM ←	benzoate degradation transcriptional regulator
3	1,764,103-1,792,903	Amplification		ACIAD1814-ACIAD1845
4	1,723,671-1,782,355	Amplification		ACIAD1774-ACIAD1829
5	321,846-942,274	IS insertion		IS1236
No	Isolates	benM_Y293*	catB_R257R	ACIAD1814-ACIAD1845	ACIAD1774-ACIAD1829	IS1236	Evolutionary line
1	E1-1		x				1
2	M1-1		x	x
3	L5-1		x	x
4	L6-1		x	x
5	L13-1		x		x
6	E1-2	x	x				2
7	M1-2				x	x
8	L1-2		x	x
9	L2-2		x	x
10	L4-2		x	x
	E	Early evolutionary stage
	M	Mid evolutionary stage
	L	Late evolutionary stage

### Sheet: S9. Multiplied region
Supplementary Table S9. Multiplied region found in evolved strains
Multiplication between ACIAD1814 and ACIAD1845 (~29kb)
ID	Gene	Start	End	strand	Length	Annotation	Product type
ACIAD1814	ACIAD1814	1820367	1821236	1	870	signal peptide	unknown
ACIAD1815	ACIAD1815	1821361	1822713	1	1353	MFS superfamily benzoate transport protein	transporter
ACIAD1816	ACIAD1816	1822769	1823329	-1	561	hypothetical protein	unknown
ACIAD1817	ACIAD1817	1823583	1824239	1	657	AraC family transcriptional regulator	regulator
ACIAD1818	alkK	1824526	1826163	1	1638	medium-chain-fatty-acid--CoA ligase	enzyme
ACIAD1819	ACIAD1819	1826187	1827290	1	1104	acyl-CoA dehydrogenase	enzyme
ACIAD1820	ACIAD1820	1827314	1828090	1	777	enoyl-CoA hydratase	enzyme
ACIAD1821	ACIAD1821	1828090	1829238	1	1149	acyl-CoA dehydrogenase	enzyme
ACIAD1822	ACIAD1822	1829293	1830072	-1	780	transcriptional regulator	regulator
ACIAD1824	ACIAD1824	1830244	1830999	1	756	oxidoreductase, short-chain dehydrogenase/reductase	enzyme
ACIAD1825	ACIAD1825	1831163	1832056	1	894	transcriptional regulator	regulator
ACIAD1826	pauA	1832066	1834171	1	2106	pimeloyl-CoA synthetase	enzyme
ACIAD1827	ACIAD1827	1834181	1834837	1	657	flavoprotein oxidoreductase	enzyme
ACIAD1828	ACIAD1828	1834859	1836451	1	1593	short chain dehydrogenase	enzyme
ACIAD1829	ACIAD1829	1836465	1837568	1	1104	enoyl-CoA hydratase	enzyme
ACIAD1830	ACIAD1830	1837793	1838863	1	1071	monooxygenase	unknown
ACIAD1831	ACIAD1831	1839058	1839816	-1	759	hypothetical protein	unknown
ACIAD1832	ACIAD1832	1840028	1840264	-1	237	hypothetical protein	unknown
ACIAD1834	ACIAD1834	1840870	1841769	1	900	AraC family transcriptional regulator	regulator
ACIAD1835	ACIAD1835	1841924	1842838	1	915	hypothetical protein	unknown
ACIAD1836	ACIAD1836	1843016	1844167	1	1152	oxidoreductase (NADH-dependent flavin oxidoreductase)	unknown
ACIAD1837	ACIAD1837	1844196	1844357	1	162	hypothetical protein	unknown
ACIAD1838	ACIAD1838	1844348	1845091	1	744	AraC family transcriptional regulator	regulator
ACIAD1839	ACIAD1839	1845239	1845898	1	660	AraC family transcriptional regulator	regulator
ACIAD1840	ACIAD1840	1845891	1846157	1	267	AraC family transcriptional regulator	regulator
ACIAD1841	ACIAD1841	1846495	1846911	1	417	hypothetical protein	unknown
ACIAD1842	ACIAD1842	1846915	1847328	1	414	hypothetical protein	unknown
ACIAD1843	ACIAD1843	1847589	1847783	-1	195	hypothetical protein	unknown
ACIAD1844	ACIAD1844	1847896	1848144	1	249	hypothetical protein	unknown
ACIAD1845	ACIAD1845	1848146	1848571	1	426	hypothetical protein	unknown
hypothetical proteins		13
enzymes or their subunits		9
transporters or their subunits		1
regulators		7
		30
Multiplication between ACIAD1774 and ACIAD1829 (~58 kb)
ID	Gene	Start	End	Strand	Length	Annotation	Product type
ACIAD1774	otsA	1780468	1781904	-1	1437	trehalose-6-phosphate synthase	enzyme
ACIAD1775	otsB	1781897	1782760	-1	864	trehalose-6-phosphate phophatase	enzyme
ACIAD1776	ACIAD1776	1783137	1783610	1	474	general stress protein 26	factor
ACIAD1778	fecI	1784139	1784624	1	486	alternative RNAP sigma factor	regulator
ACIAD1779	fecR	1784618	1785559	1	942	membrane bound regulator in multi-component regulatory system with cytoplasmic FecI (sigma factor) and FecA (outer membrane receptor)	regulator
ACIAD1780	ACIAD1780	1785641	1788112	1	2472	tonB-dependent ferric siderophore receptor protein	receptor
ACIAD1781	ACIAD1781	1788246	1789061	1	816	hypothetical protein	unknown
ACIAD1782	ppk	1789403	1791484	1	2082	polyphosphate kinase	enzyme
ACIAD1783	ACIAD1783	1791699	1793105	1	1407	methylenetetrahydrofolate reductase	enzyme
ACIAD1784	ACIAD1784	1793196	1793654	-1	459	hypothetical protein	unknown
ACIADtRNAMet_44	ACIADtRNAMet_44	1793951	1794027	1	77	tRNA-Met
ACIAD1786	ACIAD1786	1794191	1794415	1	225	hypothetical protein	unknown
ACIAD1787	csp	1794597	1794809	1	213	cold shock-like protein	regulator
ACIAD1788	ACIAD1788	1794984	1797608	1	2625	VGR-like protein	unknown
ACIAD1789	ACIAD1789	1797605	1798288	1	684	hypothetical protein	unknown
ACIAD1790	ACIAD1790	1798278	1799639	1	1362	hypothetical protein	unknown
ACIAD1791	ACIAD1791	1799607	1800464	-1	858	IS1236 transposase protein 2	enzyme
ACIAD1792	ACIAD1792	1800473	1800781	-1	309	IS1236 transposase protein 1	enzyme
ACIAD1794	ACIAD1794	1800814	1802439	1	1626	hypothetical protein	unknown
ACIAD1795	ACIAD1795	1802446	1803534	1	1089	hypothetical protein	unknown
ACIAD1796	ACIAD1796	1803547	1804635	1	1089	hypothetical protein	unknown
ACIAD1798	ACIAD1798	1804946	1806739	1	1794	lipopolysaccharide modification acyltransferase	enzyme
ACIAD1799	ACIAD1799	1806881	1807084	1	204	hypothetical protein	unknown
ACIAD1800	ACIAD1800	1807210	1808064	-1	855	formate/nitrate transporter	transporter
ACIAD1801	ACIAD1801	1808407	1809738	1	1332	hypothetical protein	unknown
ACIAD1802	ACIAD1802	1809723	1810052	1	330	transcriptional regulator	regulator
ACIAD1803	ACIAD1803	1810056	1810778	-1	723	hypothetical protein	unknown
ACIAD1804	ACIAD1804	1811060	1812223	-1	1164	major facilitator superfamily permease	transporter
ACIAD1805	ACIAD1805	1812442	1813371	1	930	glyoxalase	enzyme
ACIAD1806	ACIAD1806	1813371	1813730	1	360	ferredoxin	enzyme
ACIAD1807	ACIAD1807	1813741	1814901	1	1161	dipeptidyl aminopeptidase/acylaminoacyl-peptidase	enzyme
ACIAD1808	ACIAD1808	1814916	1816058	1	1143	hypothetical protein	enzyme
ACIAD1809	ACIAD1809	1816129	1817106	1	978	fumarylacetoacetate hydrolase	enzyme
ACIAD1810	ACIAD1810	1817287	1817514	1	228	hypothetical protein	unknown
ACIAD1811	ACIAD1811	1817589	1818026	-1	438	MarR family transcriptional regulator	regulator
ACIAD1812	ACIAD1812	1818139	1818924	-1	786	cyclase	enzyme
ACIAD1813	ACIAD1813	1818955	1819884	-1	930	signal peptide	unknown
ACIAD1814	ACIAD1814	1820367	1821236	1	870	signal peptide	unknown
ACIAD1815	ACIAD1815	1821361	1822713	1	1353	MFS superfamily benzoate transport protein	transporter
ACIAD1816	ACIAD1816	1822769	1823329	-1	561	hypothetical protein	unknown
ACIAD1817	ACIAD1817	1823583	1824239	1	657	AraC family transcriptional regulator	regulator
ACIAD1818	alkK	1824526	1826163	1	1638	medium-chain-fatty-acid--CoA ligase	enzyme
ACIAD1819	ACIAD1819	1826187	1827290	1	1104	acyl-CoA dehydrogenase	enzyme
ACIAD1820	ACIAD1820	1827314	1828090	1	777	enoyl-CoA hydratase	enzyme
ACIAD1821	ACIAD1821	1828090	1829238	1	1149	acyl-CoA dehydrogenase	enzyme
ACIAD1822	ACIAD1822	1829293	1830072	-1	780	transcriptional regulator	regulator
ACIAD1824	ACIAD1824	1830244	1830999	1	756	oxidoreductase, short-chain dehydrogenase/reductase	enzyme
ACIAD1825	ACIAD1825	1831163	1832056	1	894	transcriptional regulator	regulator
ACIAD1826	pauA	1832066	1834171	1	2106	pimeloyl-CoA synthetase	enzyme
ACIAD1827	ACIAD1827	1834181	1834837	1	657	flavoprotein oxidoreductase	enzyme
ACIAD1828	ACIAD1828	1834859	1836451	1	1593	short chain dehydrogenase	enzyme
ACIAD1829	ACIAD1829	1836465	1837568	1	1104	enoyl-CoA hydratase	enzyme
hypothetical proteins		16
enzymes or their subunits		22
transporters or their subunits		3
regulators		8
factor		1
receptor		1
		51
